# Elucidating the mechanisms of action and evolutionary relationships of phage anti-defence proteins

**DOI:** 10.1101/2025.06.06.658234

**Authors:** Khalimat Murtazalieva, Evangelos Karatzas, Alessio Yang, Federico Corona, Jiawei Wang, Athanasios Typas, Robert D. Finn

**Author notes:** These authors contributed equally to this work (Alessio Yang, Federico Corona). Correspondence (K.M.), (R.D.F.).

## Abstract

Phages and bacteria are locked in a molecular arms race, with phage anti-defence proteins (ADPs) enabling them to evade bacterial immune systems. To streamline access to information on ADPs, we developed the Encyclopaedia of Viral Anti-DefencE Systems (EVADES), an online resource containing sequences, structures, protein family annotations, and mechanisms of action (MoA) for 268 ADPs. Through computational structural analysis we predicted MoAs for 21 uncharacterised ADPs. We demonstrate the utility of EVADES by exploring different characteristics of ADPs: (i) DNA mimic ADPs exhibit broad-spectrum activity against bacterial defence systems; (ii) protein sharing across defence systems enables multi-defence inhibitory activity of ADPs; and (iii) eukaryotic dsDNA viruses encode ADP homologs, suggesting conserved immune evasion strategies across domains of life. These results highlight the broader relevance of phage ADPs in understanding interactions between prokaryotic or eukaryotic viruses and their hosts. EVADES is freely accessible at https://www.ebi.ac.uk/finn-srv/evades.

- The EVADES database aggregates knowledge on phage anti-defence proteins (ADPs), facilitating hypothesis generation.
- Mechanisms of action are proposed for 21 uncharacterised ADPs.
- ADPs that function as DNA mimics can block diverse bacterial defence systems.
- Homology of targets of ADPs underpin their broad counter-defence capacities and enable prediction of further targets.
- Eukaryotic double-stranded DNA viruses employ functional homologs of ADPs to evade host immune responses.
