## Supplementary table 9 for "Elucidating the mechanisms of action and evolutionary relationships of phage anti-defence proteins"

### Sheet: Sheet1
directory	bacterial_defence_protein_id	# of models	# of high confidence models	avg_confidence	avg_iptm	avg_ptm	pDockQ (best_model)	phage_protein_id	phage_protein	defence system	bacterial_defence_protein	Effector protein	homologs_confidence
imgvr_uvig_3300045988_0801813300045988ga0495776_113586_cds_0026_data__pfiat_pfiat_pfit_0_v_data	pfiat_pfiat_pfit_0_v	25	25	0.85016	0.8496	0.8524	0.417	imgvr_uvig_3300045988_0801813300045988ga0495776_113586_cds_0026_data	MFLHDMKRVEGSAGVPVLECTNPVKNRWRVRWDVETREDGSASYMEEELDHKPDAEEIRSLVSGWYNAETDKRILSGFEYEGQLVWLSNENQFNYKVAYDLAVQTGGKNLPVTFKLGNDDSPSYRTFETVEELQDFYVKAMKHIQTALSEGWKKKDALDLALYDAG	PfiAT	MSPVVIRFTDTAEQSIEDQVHHLAPFQGEQAALQSVLSLLDEIEEKISLAPKGYPVSQQASLLGVLSYRELNTGPYRVFYEFHEEQGEVAVILVLRQKQSVEQQLIRYCLVGPIE	Yes	0.85764
mgv-genome-0262521_cds_0036_data__thoeris_ii_thoeris_ii_thsa_new_petit_0_v_data	thoeris_ii_thoeris_ii_thsa_new_petit_0_v	25	25	0.84656	0.8572	0.804	0.387	mgv-genome-0262521_cds_0036	MNKHDNEQWRSFKKERPGRGHYQVSLVPRDGHKGFCMYAYFNGRDWFDEHNRQLDVSRYLLSFRPWCEDYEE	Thoeris	MNIIGSDRNTNIGGFMWKFKELIRDKTFRRWALSIILTIPTSVSTFISFLDLDARCRLIILLILVGLSLVIIIVQFIRLLFMNNITLNLNGSEVEIKKGDIFEVPRNNYKVIAFNEYFDTQVDDVIIARETLNGQYIKRYYSHQDITELDQKIKDDVKLKIEEKNVERPFGGKTTRYSLGSVFKDMDFFLVAFSKFDRENRAQLKLNEYASCMLNVWNEINTLHASKEVFIPLLGSGITRHVDSDVGVNELLHIMLWTFQISKVKFREPAKVTILLYKNDHKKINFYKLKEFEKNGL	No, but involved in production of cADPR, so binding can inhibit the defence	0.8456
imgvr_uvig_3300028456_0000093300028456ga0307244_1102299-43873_cds_0027_data__dnd_abcdefgh_dnd_dnda_0_df_data	dnd_abcdefgh_dnd_dnda_0_df	25	25	0.87632	0.8656	0.9192	0.327	imgvr_uvig_3300028456_0000093300028456ga0307244_1102299-43873_cds_0027_data	MTPQQENALRSIARQANSEIKKARQQFPDKNVDDICRSVLKKHRETVTLMGFTPTHLSLAIGMLNGVFKERLT	Dnd	MTTYLDYNATAPVLPEVADLVFKLMVEEYGNAGSRTHSFGATAKQAVEKARRQIADVVNADKSEVIFTSGATESNNIAILGLKEYAEKNNKKHIITTAIEHKAVLEPIEHLAKQGFEVTYIKPDTSGVIDVESIGKALREDTVLVSVMHINNETGCIQPIEVICNLLKEHDAYLHVDAAQSFGKLSNELASNRIDFVSASGHKLYAPKGVGALITRKRGFLKAPLRPVYFGGGQEKGLRPGTLPVQLIAGFGLACEMAQKNSAHWQKHCSTIKEKFLTLISELGGKVIGENTSPFVANFYIPGVNSEATMVMLKDVIAVSNGSACTSSSYQPSHVLTAMGLSEDEIAGSIRVSWSHMTDEVPFDAIEDKLRMLI	Yes	0.74184
mgv-genome-0298357_cds_0020_data__isg15-like_isg15-like_bilb_1_v_data	isg15-like_isg15-like_bilb_1_v	25	25	0.83008	0.8296	0.832	0.281	mgv-genome-0298357_cds_0020_data	MINERPKIRKRLEINEYLRLKNMNEEIKEWKTQSYKSRVAHLLMLDCVSFSYNEEDGIVFTAPAEYVERLKRVLITCYGCKKAPVITEY	ISG15-like	MAESNLQPDALTLVGQLNGVAFQAGVEEGRWSVLLYAFPELVVQVIGRDFAGELAVPMTFRLVCDGFPAQPPFVEAWDPVAGSRPAAPQAHEGPPGVVDALKIWNRDNTVEYGGIYRAWQRHAAPHGEWAAKRPDEAWRRDRDITFIMEKLYGLASDQAAWLAVRAAA	Yes	0.74162
nc_023700.1_cds_0013_data__wp_014511991.1_data	wp_014511991.1	25	18	0.8076	0.7948	0.8588	0.356	nc_023700.1_cds_0013_data	MSDHTLAISQLTIAAQNAEHNAPIIEAQGDLAQAELDRRVAAECHSAIDVLEHQEQQQ	CRISPR-Cas	MYNVRSQIIRQVRRLHSYRASDPIEEELRGWNYHMPPIKPRRYLGLSMSDVAYRYCDTKRDVYLRRVLKVQGEQRSALVLGQSVHEVLASVSNEIVKLLSLGYKPWAAIEAIFRKANKVSNLCPQQFFKFCEEVYKAFALDLISDFSDSTSFLPIISEFRVDGTPLGLSPRLSVDAITQLSLVVEIKVANMQEFHKLALAGYALALESALELPIDFGSLIYINGINKNTPEFKYEVYYISPDLRKEFIDARDEVIDMVSEGRDPGMPTACSPSCPF	Yes (Cas4/Csa1, involved in prespacer processing during CRISPR spacer acquisition/adaptation)	0.67018
mgv-genome-0278365_cds_0015_data__thoeris_ii_thoeris_ii_thsa_new_petit_0_v_data	thoeris_ii_thoeris_ii_thsa_new_petit_0_v	25	20	0.77792	0.778	0.7776	0.372	mgv-genome-0278365_cds_0015_data	MKDENGNEVAWNKPQRVTLGLPSKIIVRVMDEWIYRNAPVAMTVKRAKTKGLVLCIMDIEESCAAGIVFASWCIQAANGAAKVDIKPL	Thoeris	MNIIGSDRNTNIGGFMWKFKELIRDKTFRRWALSIILTIPTSVSTFISFLDLDARCRLIILLILVGLSLVIIIVQFIRLLFMNNITLNLNGSEVEIKKGDIFEVPRNNYKVIAFNEYFDTQVDDVIIARETLNGQYIKRYYSHQDITELDQKIKDDVKLKIEEKNVERPFGGKTTRYSLGSVFKDMDFFLVAFSKFDRENRAQLKLNEYASCMLNVWNEINTLHASKEVFIPLLGSGITRHVDSDVGVNELLHIMLWTFQISKVKFREPAKVTILLYKNDHKKINFYKLKEFEKNGL	No, but involved in production of cADPR, so binding can inhibit the defence	0.65432
mgv-genome-0278365_cds_0015_data__hachiman_hachiman_hama_0_v_data	hachiman_hachiman_hama_0_v	25	25	0.84392	0.8364	0.874	0.404	mgv-genome-0278365_cds_0015_data	MKDENGNEVAWNKPQRVTLGLPSKIIVRVMDEWIYRNAPVAMTVKRAKTKGLVLCIMDIEESCAAGIVFASWCIQAANGAAKVDIKPL	Hachiman	MTIQDDMVGKHPIENDFWKWLQHEDTESSDLKRHRYLEVDSSNRDEAIKSVAAWLIKYHLSEGKKRVIRKKQEILEKHDFAEYAQSLHVFPKSDKTQKGNLGEIFLSEYLSQTSGVQILVYKLHYNPNIDQSMKGDDVLLVNPDKVLLGESKFRSTPNKRAVEEASELMKDKLTLPMSLGFIADRLFEQGKDELGEVIFDLQFKMSSIEIDIKNIGFLLSTKKVRSIVENNLSSPNSDFIFISLGMDDPAAFLKSVFDYAESNLLEGSYET	Yes, HamA is the effector nuclease	0.654304
mgv-genome-0357176_cds_0021_data__isg15-like_isg15-like_bilb_3_v_data	isg15-like_isg15-like_bilb_3_v	25	20	0.81272	0.8068	0.8364	0.338	mgv-genome-0357176_cds_0021_data	MANNNEIDPLLTLELSGVKTYESQEEAWGARLYEWLNTYQGEVYGDPSWGNVLPQFKHEPTNLSHVQIAVEAMLLQKLTVDLSDIPISGLSVAEGDAFDKLKISIRIRDITITQDVVL	ISG15-like	MSKSTAQRLLGEDLQRAEFQIGVAKGQWSLIRKVSEADWPFVYTSVQAAPRPGGPERLTVRWDVDGYGSQSPTGAFWDEVGNDFLAIDRWPKGRPNSPVESVFKVSGWSAPGKGFYHPYDRQARLNHHEWPTQNPQYVWTPQHTLTDFLTLVHRWLNCEDYLGC	Yes	0.6207
mgv-genome-0278365_cds_0015_data__uzume_uzma_data	uzume_uzma	25	20	0.82008	0.834	0.7644	0.349	mgv-genome-0278365_cds_0015_data	MKDENGNEVAWNKPQRVTLGLPSKIIVRVMDEWIYRNAPVAMTVKRAKTKGLVLCIMDIEESCAAGIVFASWCIQAANGAAKVDIKPL	Uzume	MYFLLSDLLRRCQYNLNRTLLIRHSLKHERFIKAYRDGFLREYTQKQPPHFFDAYDKVIVFSADEGTTAKYLTSYEVRHGETPFISQNCSPFLLEPYKDEIMNPLFEIDNDPLHTYENKLFIEWGKAAVKWYQKGTNEKVITQLVNTSQFVFPGYENVLLTYNELKRIVDDRQSYADWHIALSSINAIYIITDRSNGKMYIGSSYNKNGLLGRWSEYAATIHGGNEAFKQLHEQNPAAHLHFQYAILKVLPRDITALEAVEFENLFKRKLQTILFGYNYN	Yes	0.60544
mgv-genome-0278365_cds_0027_data__pd-lambda-2_pd-lambda-2_pd-lambda-2_a_0_v_data	pd-lambda-2_pd-lambda-2_pd-lambda-2_a_0_v	25	25	0.84304	0.84	0.8552	0.387	mgv-genome-0278365_cds_0027_data	MLLQHRRPRPINRVMHTVSYIERKNFVKFDNEHYLLYLNEEKAEVKNEETGESVQGFSYTGSHPDGGTMVEAKGVNDDNRRAKFVAGLIGTEYDIDSQIAILANGTDTDQHAEELKAFEENRRTVKTMIDELIAREL	PD-Lambda-2	MAMRLLGRDKLEELKRYEPSSKNWIDAWSTELSLSNWKSKEEVKKHFPKVENIGDQIFLFKVDCCASYVETIIDFNRLLVFVTSVKGNDSGY	Yes (HigB toxin)	0.603296
mgv-genome-0281621_cds_0020_data__brex_vi_brex_brxb_duf1788_0_df_data	brex_vi_brex_brxb_duf1788_0_df	25	17	0.79808	0.7976	0.8	0.357	mgv-genome-0281621_cds_0020_data	VNNPVQTPFKHNFKRMENKFEYLMIDGRGQLPEPWSNYPVLTDYETVTIYRNGRNYLDALVGQQDGWWTAGVHMQIGGSGGGFNPGRKWGQFANRDNALLWALGWMLSSNKLQGAARQAVLDKIDSIRQLKLF	BREX	MSVKEAVDALRRDLIQEDGPQISTMRNFRFAILQYLPTEEFKLREEIQRLSEELKANGWMVLALDLHAMLLERLRAQPDDWVERVIRREKLLSSSKSPEHGLNELRERLRPQIEGPNGLAKDCSKCISEFINDHQDIPDFQDRTLVLLGRAGALHPFLRPGNLLRHLDGHTNGVPVILLYPGEREGQTGLKFMGIDEPDNDYRPRIYS	Yes	0.573547
uvig_485621_cds_0018_data__isg15-like_isg15-like_bilc_1_v_data	isg15-like_isg15-like_bilc_1_v	25	25	0.84072	0.836	0.8596	0.277	uvig_485621_cds_0018_data	MKPEKRIDVNKQTRELLVKMFNTTSVSVWRALSYRDNSPKSRRIRMAAYQNRGVLLVLTPAMETIHDADNYMRQYFPADVMIEGNKNTGRVELLKNGEVVKSWDSVKLTELAAIQQEAVKLCGNVPVTL	ISG15-like	MASPLTRLLGWLFGPPPRLRCRRSIWADGVRQLERRTRGGRQESGAYLLGTELPDGGRRILEFVYYDDIDPRALETGEVTIRQTALPRLWEHCRMRGYGVVADVHVHPGSCRQSPSDMASPVMPRAGHIAMILPDFATGAPEPGAIGIYEFLGGGRWADHSAAGRRFVKLEDGA	Yes	0.573024
temphd_cluster_41423_cds_0011_data__pd-t4-10_pd-t4-10_pd-t4-10_b_0_v_data	pd-t4-10_pd-t4-10_pd-t4-10_b_0_v	25	25	0.84944	0.8532	0.8344	0.318	temphd_cluster_41423_cds_0011_data	MKYEYDRKPARDIVPGDMIFNVKTRQPVAVDTVFVESNGKLVIEDVTGNVTAFGRKELVLYVKG	PD-T4-10	MPDEDSYLYEEICTDDALLLKQERTSSYMLGLDNQLFINDLSVIPKIFEQLYSFHYGLAHLGRLSIRNTMLRLMGNWTGGISAVNIFSGLKNVIPVLHRPEISSLQYNSPGHIELNLLPDLAQSVQDASIRVKSELVYDRLEKMYKNTYAYFKDNGLSGFDEDGGIEIRNIDSDTTENLRKRVRIFFRCLGWSSYQAQFDLIGAHPLQQLRAVMAYYRRLKILREYIVSEKLFVGQSRLLQQPQIALPPED	Yes	0.57128
uvig_72248_cds_0021_data__retron_ii_retron_ii_ndt_ec73_v_data	retron_ii_retron_ii_ndt_ec73_v	25	20	0.79216	0.7756	0.8584	0.33	uvig_72248_cds_0021_data	MKHPHDNIRVGAITFIYSVTKRGWVFPGLSVIRNPLKAQRLAEAINNKRGLYD	Retron	MLTQLKKNGTEVSRATALFSSFVEKNKVKCPGNVKKFVFLCGANKNNGEPSARRLELINFSERYLNNCHFFLAELVFKELSTDEESLSDNLLDIEADLSKLADHIIIVLESYSSFTELGAFAYSKQLRKKLIIVNNTKFINEKSFINMGPIKAITQQSQQSGHFLHYKMTEGIESIERSDGIGEIFDPLYDILSKNDRAISRTLKKEELDPSSNFNKDSVRFIHDVIFVCGPLQLNELIEIITKIFGTESHYKKNLLKHLGILIAIRIISCTNGIYYSLYKEYYFKYDFDIDNISSMFKVFFLKNKPERMRVYENI	Yes	0.55552
temphd_cluster_59038_cds_0037_data__wwv39461.1_data	wwv39461.1	25	20	0.80888	0.7888	0.8892	0.506	temphd_cluster_59038_cds_0037_data	MGKTYWYNEGTDTLLTEKEYKAKIESEARDWLEDLQEDEEELEDGDKTSLETLIQLSYENESDFVLSDGEGNKLEEW	CRISPR-Cas	MRLKINCDFESNIIPKDYRGKIVSLFKTGIEKSSPERYGDLFGSNKRKNYTFSIYLPKPKNNKNEIYLEEKNCIINFSTGDAETGVVFYNAFMYLRNKKVSFSSQNNITIKNIDIIREKKIISNKVYLKTLSPIASRDHNKVTYKNWFYNFEDEEFEPTLKRNMLPFLIEEFGEQARFDVEKIKITPISMKKVVVYCHEIHIESSVGIFELTAEPYLQEYFFQNGLGTMTGSGFGHLDFA	Yes (Cas6 acts as an endoribonuclease that processes the long precursor CRISPR RNA (pre‑crRNA) by cleaving within the repeat sequences. This cleavage releases the individual guide RNAs (crRNAs))	0.54136
imgvr_uvig_3300045988_0682453300045988ga0495776_137647_cds_0053_data__isg15-like_isg15-like_bilb_0_v_data	isg15-like_isg15-like_bilb_0_v	25	25	0.84064	0.832	0.8752	0.509	imgvr_uvig_3300045988_0682453300045988ga0495776_137647_cds_0053_data	MEIQIIDYECYLYAVQRGFEPLIDERFSMPIKLRRDIIVSKFGYKNTINNNLLFYKWMWEHKKHYCEECLKPLYNYSSVYISHIITKGSHPILAYDPRNINILCFEHHNQWEHANTRKGMRIYQENLEKIKVLKRDSLKLQK	ISG15-like	MISAPSPDHLLLEQDLATPEIRCGEIEERWRHIRTSWPHVFFAVSAPQRPNGPKEFGFRFEYTGYRQTPVTAQLWDLEADAPLPHAKWPTGTYVVPSVFRKDWQQGNCLYIPCDRISIQGHTAWLNDHPSRLWQPARGIICYLEQLYELFNQGDYTGLVSA	Yes	0.53088
temphd_cluster_60990_cds_0031_data__isg15-like_isg15-like_bild_3_v_data	isg15-like_isg15-like_bild_3_v	25	25	0.8268	0.8036	0.9196	0.307	temphd_cluster_60990_cds_0031_data	VRLYSFNDFKYICYVEGKDRAVKKLFASLRTDKEIAILNKRIQKDTINIENVYKEYLRGINGAEQNNI	ISG15-like	MNQPISSDLLSRIDKLFMDQDATDLEESRRRRAQRGLEVLVGDDVKASYGLQLALLTAVNLGVKCFAGATVVHASADMWLAPCLVPVVRSGTLGDAIIELGGSLVARNRAAPRGRHLLLGNAVAEEGSLRLTYDGWRISVGPANEVPRMAERTYCPLAGIAVAAIAVGELFADFAGINITATRRVVAMSLWRPDLPFEHPDAVGMQLAELPLSLGLFGLGHLGQAYLWGFAALPYASPERVMVLLCDDDEVEKVNVETGALLTAAAVQRLKTRVVAEWLEGRGFVTRLLERRVDMQFRRTDREPIIALCGFDDNQPRQWLANAGFQAIFDSGLGGEAFNFDTIAFHTWPNPRIASEVWPLESASEVALREARKRQQADSNAAYQTLGADECGRLLLAGK…	Yes	0.5295
samn01773384_a1_ct9876_vs1_cds_0011_data__isg15-like_isg15-like_bilb_1_v_data	isg15-like_isg15-like_bilb_1_v	25	17	0.80576	0.7884	0.8752	0.3	samn01773384_a1_ct9876_vs1_cds_0011_data	MSFKYRDSPLYYRTAREALRLEQSGEYDRAAKVWAKANRESRNELNQDWSERRADFCLMQNMREKRKAVDDGI	ISG15-like	MAESNLQPDALTLVGQLNGVAFQAGVEEGRWSVLLYAFPELVVQVIGRDFAGELAVPMTFRLVCDGFPAQPPFVEAWDPVAGSRPAAPQAHEGPPGVVDALKIWNRDNTVEYGGIYRAWQRHAAPHGEWAAKRPDEAWRRDRDITFIMEKLYGLASDQAAWLAVRAAA	Yes	0.518811
srs075870_a1_ct35261_vs1_cds_0020_data__thoeris_i_thoeris_thsb_global_0_v_data	thoeris_i_thoeris_thsb_global_0_v	25	25	0.84096	0.8288	0.8896	0.502	srs075870_a1_ct35261_vs1_cds_0020_data	MNKDLLFKVSTENLNLMHEALCKIIADMQDAEPDKAIRCNNEIFVGCLMFSRIILDILNQRINKMGD	Thoeris	MAKRVFFSFHYQDVIDFRVNVVRNHWVTKLNQSAAGVFDASLWEDAKKTSDIALKRLINGGLNNTSVTCVLIGSQTFNRRWVRYEIMKSIEKGNKIIGIHINAFKDKYGNIKSKGPNPFDYLGYQYSSDGKQLHLYEWTGGKWEEYKDLAPYRVNQIAPESLRGKFYSLSSVYRVYDWVADDGYNKFSSWVN	Yes	0.51744
temphd_cluster_48346_cds_0002_data__qze32570.1_data	qze32570.1	25	25	0.84528	0.8408	0.8632	0.446	temphd_cluster_48346_cds_0002_data	MLTSPSSSTGLLAAKFAGLSLPLQVLRSGAGYYIGTQNEEGPVSRESVEYFSTQSQAEHALKQGTWSQREQA	CRISPR-Cas	MATLLMRLQGPMQSWGTTSRFDERDTQLEPSKSGVLGLVCAALGRDRSEPLEDLASLRMGVRVDREGIPLRDYQTATGVLVASGKADPRRTVVSPRHYLADAVFLVGLEGRDQALLERIQQALRAPFWPLCLGRKSFVPGSPVWLPEGLSSLALEQALQAWPRLAEAQPGDRGKPLRCLIEDERSGVVRLDQPIAPFAERRFGPRFVRSGVADVPDQTDP	Yes (Cas5, which helps process or stabilize pre-crRNA into individual crRNA units. Cas5 and Cas6 are also required for optimal crRNA processing and/or stability)	0.51298
mgv-genome-0261142_cds_0020_data__wwv39461.1_data	wwv39461.1	25	25	0.83032	0.8208	0.8684	0.278	mgv-genome-0261142_cds_0020_data	MTMKKRIVVEHGEVTKIAHLMNCTPEMVSHSLAYRKDTKLARSIRKMALMRGGVKVGDEPINEIGHESEVVKAI	CRISPR-Cas	MRLKINCDFESNIIPKDYRGKIVSLFKTGIEKSSPERYGDLFGSNKRKNYTFSIYLPKPKNNKNEIYLEEKNCIINFSTGDAETGVVFYNAFMYLRNKKVSFSSQNNITIKNIDIIREKKIISNKVYLKTLSPIASRDHNKVTYKNWFYNFEDEEFEPTLKRNMLPFLIEEFGEQARFDVEKIKITPISMKKVVVYCHEIHIESSVGIFELTAEPYLQEYFFQNGLGTMTGSGFGHLDFA	Yes (Cas6 acts as an endoribonuclease that processes the long precursor CRISPR RNA (pre‑crRNA) by cleaving within the repeat sequences. This cleavage releases the individual guide RNAs (crRNAs))	0.495973
nc_048011.1_cds_0131_data__wwv39460.1_data	wwv39460.1	25	21	0.80768	0.806	0.8144	0.427	nc_048011.1_cds_0131_data	MTALQRLQNYWFDGQFNDLFIQLFVETNGRFNYRFFNTFHETKFSHTEINAAIQDLTGSKVIPYRDVDFAPDCFGFELFKKAYKFGKFENARHWVHDFWYNTDIVPSRVLILNWIAKQHPPKAQSAFLPTDTGNLYHDTKEKSSARADEAVGEAD	CRISPR-Cas	MRLKILCHLSSEEFPLDYRRKIMMIIKKGMKKEYPTFFSNLYEQNTQKNFTFSVYLNQPSFEEKAIKIRDKKCTINFSTGEAELAIVFYNIFTSLKNEKIKLNENVELKINSVEVMPTHKIETNQIKCRTLSPIVIRDHNQTTQKDWFYILEDEGAMIILKRNMKTKLNKVHYGESIEQEIEDMKIQQVKFKKTVVKFYKMQIAASVGEFEIKASPRLLNIIIQNGLGSMTGSGFGMLEQL	Yes (Cas6 acts as an endoribonuclease that processes the long precursor CRISPR RNA (pre‑crRNA) by cleaving within the repeat sequences. This cleavage releases the individual guide RNAs (crRNAs))	0.49484
nc_055713.1_cds_0240_data__abib_abib_data	abib_abib	25	22	0.7908	0.7792	0.8372	0.363	nc_055713.1_cds_0240_data	VILYAKVSSIENGYKYDQEAAKALIDDYGVLTYFEVEKVYIGRSSSQVKLVKEDRTFNTVNFDFFIETEKGPLEYDIFKNPLGLECIKYTYINAAW	Retron	MDIEVDTFEQVDSFMKQQQKKIDSWLSFDNMPIPTGIMKQQEQKKVNTLRMILKMLLINTRDVLNGLIVLEATNNMTSSMILHKTLIENTINIGYALKFYKTKDYHSFCNLIKEDKKLFGNETVNQKANISFVKSEGEKHTHIYLDYQETCKVAHPNFLQLINLLKNYYPEFSEEKLLTFDLNDKIFGEDEIKVIPISKTKIVNTIDEVMNEIAKEIVLKYNQDMCKVTSKLGEISLTPIQEKFDKLKDI	Yes	0.489613
samn05414966_a1_ct80107_vs1_cds_0018_data__pd-t7-1_pd-t7-1_data	pd-t7-1_pd-t7-1	25	21	0.84432	0.836	0.8776	0.502	samn05414966_a1_ct80107_vs1_cds_0018_data	MEATRKQIEVTKEVRAEIKKAFKCSDMTLWRALNFSNDTPTSLRIRKFAKQKGGVLFLLTPATETIHDADGYMRQYFENGAMLEADKGTGTVQVFDADGNVRREVKHCTIEQLYVEQTFAEGL	PD-T7-1	MTTSHKMLEISKEQFDVFFYGRTPYVKTFSEEICWFKFIKDDVTILATIVFCKIDNDYNAIFLGRDLDKKFRAIKVIVSRESKDDLITDMEKAIPELLSLHKNGCFIQGDESESAFSIFLAKVPEHKKNVYLRMLLEEPKHYPAFIVMQELAYWCKDPDGIFIRDFQSASFNSRLFELYLNAVFYEMDFVICRDYAQPDYIISKNGIDIAVEAATVAEQEEPTEKLILDHEAVEDLQRYVKEQMPFKFARTLLKKVRHKPEPLKLCYWELDHTKGKPFIIALHDYSRRLSMSISMPALQSYLYGVDMDSGSKIEQHLFENRSIPSNFFGSNKNENVSAILLATHATIPKFDRMGVVAGIEQKNVKSIVRGIKTDEGCTPMPFTALVNAPSYQEPWCTAI…	Yes	0.46017
imgvr_uvig_3300008144_0000873300008144ga0114284_1000489_cds_0027_data__qhq29620.1_data	qhq29620.1	25	25	0.8632	0.8776	0.8056	0.486	imgvr_uvig_3300008144_0000873300008144ga0114284_1000489_cds_0027_data	MSEQMNRVAYALRREGVQIVESKDGRFPRMVILNPSRRLQEKGVQMTTVKNGAHIVRNVANEQGVMVYWA	CRISPR-Cas	MRRQLNTLYATTDGAWLRKDGANIVMEVERQERARLPVHMLESLVCIGRVAVSPQLLGFCAEQGISICYLTPQGRFLARVEGPVSGNVLLRREQYRRSDDPARCATIVRHLLAGKIHNQRAVLARGWRDHGDRLTDVPAFQHALKRLKRIPQRILIETEVDVLRGLEGEAAQAYFNVFDQLVRTEQPLLRFGGRNRRPPRDAFNALLSFLYTLLTHDCRSALETVGLDPAVGFLHRDRPGRPSLALDLAEEFRPLLGERLALSLINRRQLNERDFQVFDNGAVLLKDDARKTVLIAYQERKREQLQHAFLGEKVDIGLLPFVQAQLLARHLRGDLDGYPSFFWK	Yes (spacer acquisition)	0.445232
mgv-genome-0377530_cds_0216_data__fs_hp_hp_data	fs_hp_hp	25	25	0.84216	0.8404	0.8492	0.505	mgv-genome-0377530_cds_0216_data	MTQTEIVDMITVMENTGFADMKQLITMVTAGNLLEYKRYKFLSGPFKGAEFISNAPNTKWMNRYPNFRIEFISGKLKGVISSSLITYDQRIQEKTMQWLKLL	FS_HP	MHHFYELAYRCTYFSLNAINEVYERTVDELSETGSTPPVKNLQALNLQKMIHAVGLFSIFEAHLQRRLGAKNGYREAELILEQAGQVALKEDFHNCYLAINALKHGDGASYRLLLGKISSLPFVVETPNVPVFEEGDVSGIDGLVKVDDAFIEYCLELIEKVSVCITTHRPDFML	Yes	0.36178
mgv-genome-0281621_cds_0020_data__wp_011861560.1_data	wp_011861560.1	25	25	0.83688	0.8284	0.8708	0.532	mgv-genome-0281621_cds_0020_data	VNNPVQTPFKHNFKRMENKFEYLMIDGRGQLPEPWSNYPVLTDYETVTIYRNGRNYLDALVGQQDGWWTAGVHMQIGGSGGGFNPGRKWGQFANRDNALLWALGWMLSSNKLQGAARQAVLDKIDSIRQLKLF	CRISPR-Cas	MSRISIFMESCNGKFPNENSMLSVSFIKNILNAENKDFAKNIFNYGEERKNNKQIKDINTAIYIPNLIRSKNELLVDGDIIFNISFYNYSMFSKLYNGILKVKELEYKGYRFKIKNIKIHKEHEIKENGVIFKTMSPIIVKNKEGKYLDVEDSNYIECLNYIANLTLESIRGSGLRKPLEFIPLNFKKRVLKEKIRGFKEREFYYINAYAGTFFLKGNMEDLNALYKMGIGYRRTENAGMVDILK	Yes (Cas6 acts as an endoribonuclease that processes the long precursor CRISPR RNA (pre‑crRNA) by cleaving within the repeat sequences. This cleavage releases the individual guide RNAs (crRNAs))	0.357653
imgvr_uvig_3300045988_1124783300045988ga0495776_101838_cds_0121_data__isg15-like_isg15-like_bilb_4_v_data	isg15-like_isg15-like_bilb_4_v	25	25	0.82808	0.8272	0.8316	0.344	imgvr_uvig_3300045988_1124783300045988ga0495776_101838_cds_0121_data	VSLMIWIVLFLSMIWLHIYDDYHTQGILAQFKQKKWWKENYPQDLYKHDWRIALYEHAFQWSFTTMLPLLVYSVWAWKETGLYHGLIWWTGLLVINTKVHAEIDNEKANDLTISLFIDQILHILQIGFTIILFMIGVN	ISG15-like	MVDGPDEKTLTAELVNVRFLCGVTEGRWKVLKYGFPHLYVRVTAHQGPVTFEQDFHLICDGYPDPGPFVEAWSMTSGGAYVPTTPCSPGYTDALKKWSPGEGKPGGIYRAWQRHAASHNEWAAKRPDQAWNRHRDITFIMEKLYELVVEQVDWLASKKAA	Yes	0.34016
nc_023700.1_cds_0013_data__isg15-like_isg15-like_bilc_3_v_data	isg15-like_isg15-like_bilc_3_v	25	20	0.84192	0.8296	0.8912	0.33	nc_023700.1_cds_0013_data	MSDHTLAISQLTIAAQNAEHNAPIIEAQGDLAQAELDRRVAAECHSAIDVLEHQEQQQ	ISG15-like	LAAERTIRIPLLTWRRLVAELHKRGKRRQESGAFLLGKTTVPDGRVEAFVCYDDLDPTALSKGIVMFHAKGFSELWDLCEKKELQVLADVHTHPTADVRQSSIDQDHPMLPVAGHVALILPRYGYASKWSMAGVGIHVFQGYGRWKSFPHDHPDAPIKLCTW	Yes	0.3374
mgv-genome-0298357_cds_0020_data__isg15-like_isg15-like_bild_4_v_data	isg15-like_isg15-like_bild_4_v	25	24	0.81376	0.7928	0.8976	0.27	mgv-genome-0298357_cds_0020_data	MINERPKIRKRLEINEYLRLKNMNEEIKEWKTQSYKSRVAHLLMLDCVSFSYNEEDGIVFTAPAEYVERLKRVLITCYGCKKAPVITEY	ISG15-like	MNDHLARSRITKAMTDVSDMDFLEAESRLDAVRLAVLADSAATSTAAGQACLMTIMAAGVRTFPHITLIVERDVELIRRQPGAVTLFELAGSLGVNIRSRVDTDFTHLIATPQTKSPAAVNFRCWWDGWNSGVLPSWDLRPAGESWHPLAGAFAGALAIREVFAMVRGVKAMKMSGNVISLWEPWVPAEQAEIGASLVHLARSALLVGLGHLGQAVLWNLALLPSRDHEIVLQDHQFAGPENAPTGLLTRSSDVNRRKTRIANKWIEHFGWRTALIERKFLPGTNCATDDPAIVISALDKPEPRRDILAAQFPYMLDIGVGHGPIDFEIGQFRSFRAGDESTWTDSEAGTDVHARLRRRAYRGIDACGAFTLASASVAVPFVGATLGAICVAQLLRLGS…	Yes	0.333239
nc_023700.1_cds_0013_data__pago_pago_longa_data	pago_pago_longa	25	25	0.84616	0.8436	0.8564	0.255	nc_023700.1_cds_0013_data	MSDHTLAISQLTIAAQNAEHNAPIIEAQGDLAQAELDRRVAAECHSAIDVLEHQEQQQ	pAgo	MDNYILTEYKAGIHASEIKIHIYRMPVKDLEKIDYEYGKYTRDLRQKNRKTISFYRSLIGSFEKLTIVPKGYEKYEYRSIKLDQSEESLQERKLLERLIFDGLRDSNRNHFMSTEQSIIEKEPIKSLSKCKIHRGIYIDITVKEKGDIFIGFELKHSIQSTHTIIKALKEKKLNKGDKVFDFLNSAHYEFEGISDKTISDPLPELGNKSIIQHYKTKPSIYCHLVKKPNMPAILVRSKSGKVYPYPPQLLKKECLMKDVPAKEHSSIKLNPNDKINYSIEIMKRIIDAFENRYFPIGFEKNNLNIAKLGYRRRLVPDPLLRIGNGATCNHRDLKGAFLRHKIYDSVSSPIYYQLLLDQPFEREWQKKMSEAFITKMENRSRQWGIKLQCTGNQILPTSN…	Yes	0.31282
temphd_cluster_48346_cds_0002_data__paris_i_rst_paris_duf4435_0_v_data	paris_i_rst_paris_duf4435_0_v	25	20	0.80904	0.7936	0.8708	0.285	temphd_cluster_48346_cds_0002_data	MLTSPSSSTGLLAAKFAGLSLPLQVLRSGAGYYIGTQNEEGPVSRESVEYFSTQSQAEHALKQGTWSQREQA	Paris	MDDLRFNMMMDAIKKPCVLRLKLIKNKKAGKALFVFEGDDDYDFYHHAITISGFDKEYTHINGAGKNQSISLYEELYKENSDNLQNTYFFVDQDYSTFCYSNKNIVTLPFYAIENPLSDDRVIKHFIISTFKLDERHSKIINSVMGFYSKAKASFYSEIKNISIQLYMSRILGLAIEFPSNHELFEKIEKEKVTLKINEIPAITDRLKKITKDEENYYKVISTLDNDKLTRGKYVYYFVSEWLIRIKKYINSRIDSINNESALNSTSSVVNEKKLSKQQYDHTDLSIARLVPACMKVKELDAFLKRIN	Yes (DUF4435 is AriB)	0.29744
temphd_cluster_55818_cds_0085_data__isg15-like_isg15-like_bilb_2_v_data	isg15-like_isg15-like_bilb_2_v	25	25	0.81192	0.8048	0.8404	0.355	temphd_cluster_55818_cds_0085_data	MLYEIDSCLRTNESGVVIAEGITAAWIARLDEWLRTPEGSVYGLPSWGNPMAEFKHEPFGGDNSHIIEVAIEGRIMTKLRQDLPGLDVQGIRCSAISEDQLLIVIYAKGSSLNVVMQKANGETL	ISG15-like	MSAPSEFQTPDARAFSADVGGALFRLGEADGKWQLRKIAWPYALIDVVAVSGSFTFRFELSQFPVQPPTAQLWDPEADAPLPQQHWPQSRGGRIRDVFRPDWQQGTALYLACDRVTIQTHPGWSTQMPARLWRNDGSIVQYLEELHVLLNSPDFSPPLVAATPACM	Yes	0.288853
mgv-genome-0244981_cds_0024_data__isg15-like_isg15-like_bilb_4_v_data	isg15-like_isg15-like_bilb_4_v	25	25	0.84208	0.8668	0.7432	0.336	mgv-genome-0244981_cds_0024_data	MARTVKEIKDAMTATFCQERAVVDAYNLNTKKTFDQQFSSVSIENILFYCFAFAVWTLEVLFDKHREEVERKIEQLEPHTLRWYVNKAKAFMYGRQLVKDADYYDTTDMSDTDIEAAKVVKYAVASESNTVVYLKVAARGEDGQPAKLNASQFASLTSYMNTVKDAGVAISLVNEDADKIKISMVVYYDPTAMDSNGTTEDGTQPVVEAVQQVITNLPFNGVFRKSDLLAAVTAVPGVEVADISSVQVKTANAASFADVVGYDKPYSGYYAIDSLNVSYRSYDALNNPQPQQNDF	ISG15-like	MVDGPDEKTLTAELVNVRFLCGVTEGRWKVLKYGFPHLYVRVTAHQGPVTFEQDFHLICDGYPDPGPFVEAWSMTSGGAYVPTTPCSPGYTDALKKWSPGEGKPGGIYRAWQRHAASHNEWAAKRPDQAWNRHRDITFIMEKLYELVVEQVDWLASKKAA	Yes	0.269451
temphd_cluster_48346_cds_0002_data__wp_011861772.1_data	wp_011861772.1	25	25	0.82728	0.8128	0.8852	0.428	temphd_cluster_48346_cds_0002_data	MLTSPSSSTGLLAAKFAGLSLPLQVLRSGAGYYIGTQNEEGPVSRESVEYFSTQSQAEHALKQGTWSQREQA	CRISPR-Cas	MKMKIEFSTGCIPISYNSLFMSIIKEAIRKSNEDYYKNMYYYKEKNNKKTKNFTFSVYIKKYSIEGDNFIIEDKVILNISTPDLELGFHIYNGLMTSKKCLYKDYELTRIRIDLSREKKVTEERVLFNALSPICVKSKEGKFLEITDDRYIEELNYITNEVVKNYRGNGLKRKLEFENVGFKKVVVKESLREFKKITGKEYQYINGYKGKFILKGDIDDLNLIYNLGIGFRRAQGFGDVDILEWR	Yes (Cas6 acts as an endoribonuclease that processes the long precursor CRISPR RNA (pre‑crRNA) by cleaving within the repeat sequences. This cleavage releases the individual guide RNAs (crRNAs))	0.241413
mgv-genome-0276602_cds_0019_data__retron_iii_retron_iii_prtase_wh_1_df_data	retron_iii_retron_iii_prtase_wh_1_df	25	25	0.87064	0.878	0.8412	0.418	mgv-genome-0276602_cds_0019_data	MKEELILKVKPETLDSLINALVDITSEMKAAAPDPQVRFGDEVYMTCLCLENTVLGAIRQVELKKKEGKEIAG	Retron	MGDEKINKNQLDSRKLIYTKQGERWLSQFDALDQETAKLLLNSLILVSHTEFRRNLEALILDVSTKIAGPVALYAVRELKKKHDKGQLFSSHVVPFFDQVIKSNNGKNVNSIGISSDQGSEAIIAQIIRQLSKANPKKILNHPSKEELRAQRCDSLMFIDDYIGSGQRVSDFIDAFWRDRTIASWLSSKHIKIQVVAYSATAQGLRRLGFLKASPELIIYRDSATFITLPIKVERREALLKLCEKYGRKALKGRKHFWWGYQKSMSSLVFEHGCPNNTPAILWDSDDQKGKWVGIFPNRTVDTVTASVFPPEIVCGDPIQTLHDVGQTRLARSGALMRRGAVGTLILVVLGLIAKGQRKRSTICYATGLNSKDCELLLSKCIKWKFLTPERRITPRGLS…	Yes	0.23368
temphd_cluster_40946_cds_0025_data__isg15-like_isg15-like_bilb_3_v_data	isg15-like_isg15-like_bilb_3_v	25	25	0.82872	0.8236	0.8492	0.328	temphd_cluster_40946_cds_0025_data	MTKKTTSDAQLKANKAWQDKNKEHANYLKSRSAARSFINKKATLEDLEELEIAIKQRKTEIISLDNSPE	ISG15-like	MSKSTAQRLLGEDLQRAEFQIGVAKGQWSLIRKVSEADWPFVYTSVQAAPRPGGPERLTVRWDVDGYGSQSPTGAFWDEVGNDFLAIDRWPKGRPNSPVESVFKVSGWSAPGKGFYHPYDRQARLNHHEWPTQNPQYVWTPQHTLTDFLTLVHRWLNCEDYLGC	Yes	0.221136
