## Supplementary table 8 for "Elucidating the mechanisms of action and evolutionary relationships of phage anti-defence proteins"

### Sheet: Sheet1
	YP_009091875		YP_009031408
	ipTM	pTM	ipTM	pTM
ATP_ATP_Mg2+_Mg2+_Mg2+	0.9	0.88	0.91	0.93
ATP_GTP_Mg2+_Mg2+_Mg2+	0.84	0.87	0.87	0.92
ATP_UTP_Mg2+_Mg2+_Mg2+	0.85	0.87	0.91	0.94
GTP_GTP_Mg2+_Mg2+_Mg2+	0.9	0.88	0.93	0.94
UTP_GTP_Mg2+_Mg2+_Mg2+	0.84	0.87	0.89	0.93
UTP_UTP_Mg2+_Mg2+_Mg2+	0.92	0.88	0.94	0.94
