## Supplementary table 7 for "Elucidating the mechanisms of action and evolutionary relationships of phage anti-defence proteins"

### Sheet: DNA_mimics_co_folding
ADP	Path	best_model_ipTM	best_model_pTM	all_iptm_scores	all_ptm_scores	average_iptm_scores	average_ptm_scores	defence
acrif2_c2	lamassu-fam_pddexk_lamassu-fam_lmuc_acc_pddexk_0_v_data_output	0.8	0.8	[0.7, 0.72, 0.74, 0.72, 0.76, 0.8, 0.65, 0.76, 0.73, 0.75, 0.73, 0.75, 0.21, 0.74, 0.72, 0.74, 0.72, 0.76, 0.73, 0.73]	[0.75, 0.77, 0.78, 0.78, 0.79, 0.8, 0.75, 0.78, 0.77, 0.79, 0.78, 0.78, 0.61, 0.77, 0.76, 0.78, 0.77, 0.78, 0.76, 0.77]	0.708	0.766	LmuC_acc_PDDEXK
acriia15	fs_hp_sdh_sah_sdh_sah_data_output	0.81	0.84	[0.75, 0.8, 0.79, 0.79, 0.76, 0.76, 0.79, 0.74, 0.79, 0.8, 0.81, 0.78, 0.81, 0.78, 0.78, 0.79, 0.79, 0.75, 0.76, 0.8]	[0.82, 0.84, 0.84, 0.83, 0.82, 0.83, 0.83, 0.82, 0.81, 0.84, 0.84, 0.83, 0.84, 0.82, 0.83, 0.84, 0.84, 0.82, 0.83, 0.84]	0.781	0.8305	FS_HP_SDH_sah
acriia2	isg15-like_isg15-like_bilc_4_v_data_output	0.82	0.86	[0.8, 0.82, 0.81, 0.81, 0.8, 0.81, 0.82, 0.81, 0.8, 0.81, 0.81, 0.8, 0.78, 0.79, 0.79, 0.81, 0.8, 0.81, 0.8, 0.82]	[0.85, 0.86, 0.85, 0.85, 0.85, 0.85, 0.85, 0.86, 0.85, 0.85, 0.85, 0.84, 0.83, 0.84, 0.85, 0.85, 0.84, 0.85, 0.84, 0.86]	0.805	0.8485	ISG15-like_BilC
acriia4	brex_v_brex_brxc_0_df_data_output	0.82	0.51	[0.8, 0.82, 0.81, 0.79, 0.8, 0.8, 0.81, 0.8, 0.8, 0.81, 0.79, 0.8, 0.79, 0.8, 0.8, 0.79, 0.8, 0.79, 0.8, 0.81]	[0.51, 0.51, 0.51, 0.52, 0.52, 0.51, 0.51, 0.51, 0.52, 0.51, 0.51, 0.52, 0.51, 0.52, 0.52, 0.51, 0.52, 0.52, 0.51, 0.51]	0.8005	0.514	BREX_BrxC
acriia4	pd-t4-6_pd-t4-6_data_output	0.8	0.63	[0.75, 0.3, 0.32, 0.77, 0.7, 0.73, 0.31, 0.76, 0.7, 0.32, 0.8, 0.7, 0.79, 0.69, 0.71, 0.78, 0.79, 0.75, 0.76, 0.33]	[0.62, 0.58, 0.59, 0.61, 0.62, 0.59, 0.58, 0.61, 0.61, 0.58, 0.63, 0.61, 0.64, 0.62, 0.61, 0.62, 0.63, 0.64, 0.59, 0.58]	0.638	0.608	PD-t4-6
arda	druantia_ii_druantia_ii_drum_0_df_data_output	0.81	0.86	[0.63, 0.64, 0.65, 0.81, 0.71, 0.66, 0.57, 0.68, 0.66, 0.57, 0.8, 0.62, 0.8, 0.65, 0.72, 0.8, 0.8, 0.64, 0.64, 0.62]	[0.8, 0.8, 0.8, 0.86, 0.83, 0.81, 0.78, 0.82, 0.81, 0.78, 0.86, 0.8, 0.85, 0.81, 0.83, 0.86, 0.85, 0.81, 0.81, 0.79]	0.6835	0.818	Druantia_DruM
arn	gao_mza_gao_mza_mzaa_0_v_data_output	0.8	0.33	[0.76, 0.67, 0.74, 0.8, 0.3, 0.74, 0.73, 0.74, 0.63, 0.69, 0.15, 0.51, 0.8, 0.44, 0.27, 0.8, 0.8, 0.16, 0.75, 0.71]	[0.36, 0.35, 0.36, 0.33, 0.34, 0.34, 0.35, 0.34, 0.38, 0.35, 0.34, 0.36, 0.33, 0.34, 0.36, 0.34, 0.32, 0.33, 0.37, 0.35]	0.6095	0.347	Gao_Mza_MzaA
arn	pd-lambda-3_pd-lambda-3_pd-lambda-3_c_0_v_data_output	0.8	0.87	[0.79, 0.74, 0.74, 0.74, 0.77, 0.79, 0.76, 0.79, 0.77, 0.74, 0.78, 0.73, 0.76, 0.73, 0.73, 0.79, 0.78, 0.78, 0.8, 0.77]	[0.87, 0.86, 0.86, 0.72, 0.86, 0.87, 0.87, 0.87, 0.86, 0.86, 0.87, 0.85, 0.86, 0.85, 0.85, 0.88, 0.88, 0.73, 0.87, 0.87]	0.764	0.8505	PD-lambda-3
arn	cbass_i_cbass_cyclase_ii_0_v_data_output	0.84	0.89	[0.81, 0.84, 0.83, 0.8, 0.78, 0.81, 0.83, 0.81, 0.8, 0.82, 0.79, 0.76, 0.8, 0.78, 0.79, 0.81, 0.8, 0.8, 0.8, 0.84]	[0.87, 0.89, 0.89, 0.87, 0.87, 0.88, 0.89, 0.87, 0.87, 0.88, 0.87, 0.86, 0.87, 0.86, 0.87, 0.87, 0.87, 0.87, 0.87, 0.89]	0.805	0.874	CBASS_Cyclase
arn	hachiman_hachiman_hama_0_v_data_output	0.8	0.87	[0.8, 0.78, 0.77, 0.8, 0.8, 0.8, 0.78, 0.79, 0.79, 0.77, 0.79, 0.8, 0.8, 0.8, 0.79, 0.8, 0.8, 0.8, 0.8, 0.79]	[0.86, 0.86, 0.86, 0.86, 0.87, 0.87, 0.86, 0.86, 0.86, 0.86, 0.86, 0.87, 0.87, 0.86, 0.85, 0.87, 0.86, 0.86, 0.87, 0.86]	0.7925	0.8625	Hachiman_HamA
arn	isg15-like_isg15-like_bild_0_v_data_output	0.82	0.91	[0.09, 0.8, 0.79, 0.76, 0.81, 0.09, 0.81, 0.33, 0.81, 0.8, 0.76, 0.81, 0.74, 0.82, 0.8, 0.75, 0.74, 0.33, 0.09, 0.8]	[0.77, 0.9, 0.9, 0.89, 0.91, 0.79, 0.91, 0.82, 0.91, 0.9, 0.89, 0.91, 0.89, 0.91, 0.91, 0.89, 0.89, 0.82, 0.78, 0.9]	0.6365	0.8745	ISG15-like_BilD
gam	aditi_aditi_ditb_0_v_data_output	0.83	0.81	[0.81, 0.76, 0.73, 0.82, 0.8, 0.81, 0.73, 0.81, 0.81, 0.72, 0.81, 0.8, 0.83, 0.81, 0.81, 0.82, 0.82, 0.81, 0.81, 0.75]	[0.8, 0.77, 0.76, 0.81, 0.8, 0.8, 0.77, 0.8, 0.8, 0.77, 0.8, 0.79, 0.81, 0.8, 0.8, 0.8, 0.8, 0.8, 0.8, 0.76]	0.7935	0.792	Aditi_DitB
gp5_9	pd-t7-2_pd-t7-2_pd-t7-2_a_0_v_data_output	0.83	0.87	[0.78, 0.76, 0.75, 0.81, 0.83, 0.77, 0.75, 0.77, 0.83, 0.75, 0.81, 0.83, 0.81, 0.83, 0.83, 0.81, 0.81, 0.77, 0.77, 0.74]	[0.87, 0.86, 0.86, 0.86, 0.88, 0.87, 0.86, 0.86, 0.87, 0.86, 0.86, 0.87, 0.86, 0.87, 0.87, 0.86, 0.86, 0.87, 0.87, 0.86]	0.7905	0.865	PD-t7-2_A
ugi	abie_abie_abiei_0_v_data_output	0.84	0.81	[0.51, 0.78, 0.79, 0.77, 0.66, 0.67, 0.8, 0.68, 0.71, 0.84, 0.76, 0.74, 0.76, 0.67, 0.62, 0.8, 0.77, 0.65, 0.68, 0.78]	[0.74, 0.78, 0.79, 0.8, 0.76, 0.78, 0.8, 0.78, 0.78, 0.81, 0.79, 0.78, 0.79, 0.76, 0.75, 0.81, 0.8, 0.77, 0.78, 0.79]	0.722	0.782	AbiE_AbiEi
ugi	dnd_abcdefgh_dnd_dnde_0_df_data_output	0.83	0.86	[0.81, 0.8, 0.82, 0.74, 0.81, 0.8, 0.8, 0.8, 0.8, 0.83, 0.76, 0.81, 0.75, 0.8, 0.16, 0.74, 0.76, 0.81, 0.79, 0.81]	[0.85, 0.85, 0.86, 0.82, 0.85, 0.85, 0.85, 0.84, 0.85, 0.86, 0.82, 0.86, 0.82, 0.85, 0.59, 0.82, 0.82, 0.86, 0.84, 0.86]	0.76	0.831	Dnd_ABCDEFGH_DndE
ugi	brex_v_brex_brxb_duf1788_0_df_data_output	0.82	0.83	[0.82, 0.82, 0.82, 0.32, 0.84, 0.81, 0.82, 0.82, 0.81, 0.82, 0.41, 0.83, 0.31, 0.81, 0.82, 0.44, 0.41, 0.82, 0.82, 0.82]	[0.83, 0.83, 0.84, 0.63, 0.84, 0.82, 0.83, 0.83, 0.82, 0.83, 0.65, 0.85, 0.62, 0.82, 0.82, 0.67, 0.65, 0.83, 0.82, 0.83]	0.7095	0.783	BREX_BrxB
ugi	cbass_iv_cbass_cyclase_smods_0_df_data_output	0.84	0.73	[0.76, 0.83, 0.8, 0.83, 0.83, 0.73, 0.83, 0.74, 0.83, 0.83, 0.84, 0.82, 0.83, 0.83, 0.83, 0.83, 0.82, 0.76, 0.76, 0.83]	[0.7, 0.71, 0.7, 0.71, 0.72, 0.69, 0.72, 0.69, 0.72, 0.73, 0.73, 0.72, 0.73, 0.73, 0.72, 0.71, 0.71, 0.7, 0.69, 0.72]	0.808	0.7125	CBASS_Cyclase
ugi	kiwa_kiwa_kwab_0_v_data_output	0.88	0.73	[0.81, 0.77, 0.73, 0.85, 0.88, 0.81, 0.7, 0.66, 0.74, 0.73, 0.67, 0.11, 0.62, 0.68, 0.61, 0.32, 0.69, 0.63, 0.33, 0.63, 0.34, 0.33, 0.64, 0.64, 0.63, 0.66, 0.13, 0.8, 0.87, 0.7, 0.84, 0.87, 0.85, 0.87, 0.87, 0.66, 0.74, 0.73, 0.67, 0.11, 0.62, 0.68, 0.61, 0.32, 0.69, 0.63, 0.33, 0.63, 0.34, 0.33, 0.64, 0.64, 0.63, 0.66, 0.13, 0.86, 0.84, 0.81, 0.81, 0.12]	[0.71, 0.69, 0.69, 0.71, 0.73, 0.7, 0.68, 0.67, 0.68, 0.69, 0.68, 0.57, 0.66, 0.67, 0.67, 0.6, 0.67, 0.66, 0.6, 0.66, 0.6, 0.6, 0.67, 0.67, 0.66, 0.67, 0.56, 0.71, 0.73, 0.68, 0.71, 0.72, 0.71, 0.73, 0.72, 0.67, 0.68, 0.69, 0.68, 0.57, 0.66, 0.67, 0.67, 0.6, 0.67, 0.66, 0.6, 0.66, 0.6, 0.6, 0.67, 0.67, 0.66, 0.67, 0.56, 0.72, 0.71, 0.71, 0.7, 0.56]	0.620667	0.664	Kiwa_Kwab
ugi	dazbog_dazbog_dzbb_1_v_data_output	0.87	0.87	[0.86, 0.08, 0.19, 0.66, 0.84, 0.86, 0.16, 0.87, 0.83, 0.11, 0.61, 0.84, 0.59, 0.84, 0.84, 0.65, 0.63, 0.86, 0.86, 0.14]	[0.87, 0.73, 0.75, 0.82, 0.86, 0.86, 0.75, 0.87, 0.86, 0.74, 0.81, 0.85, 0.8, 0.86, 0.85, 0.81, 0.81, 0.86, 0.87, 0.74]	0.616	0.8185	Dazbog_DzbB
ugi	detocs_hydrolase_dtcb_data_output	0.88	0.91	[0.86, 0.87, 0.86, 0.85, 0.86, 0.87, 0.88, 0.86, 0.86, 0.88, 0.86, 0.87, 0.88, 0.86, 0.86, 0.86, 0.85, 0.88, 0.87, 0.88]	[0.89, 0.9, 0.89, 0.89, 0.89, 0.89, 0.9, 0.9, 0.89, 0.91, 0.9, 0.9, 0.91, 0.89, 0.89, 0.89, 0.88, 0.9, 0.9, 0.9]	0.866	0.8955	Detocs_dtcC_hydrolase
