## Supplementary table 6 for "Elucidating the mechanisms of action and evolutionary relationships of phage anti-defence proteins"

### Sheet: Sheet1
ADP	DOI	Trigger	Fasta
ocr	10.1093/nar/gks516	Yes	MAMSNMTYNNVFDHAYEMLKENIRYDDIRDTDDLHDAIHMAADNAVPHYYADIFSVMASEGIDLEFEDSGLMPDTKDVIRILQARIYEQLTIDLWEDAEDLLNEYLEEVEEYEEDEE
arda	10.1093/nar/gkp478	Yes	MTDITTPSVYVGTYHKYNCGSIAGAWLDLTDFDSSEEFYERCRELHANEADPEFMFQDWEGIPSDMASECHINWDFINGFKQAREEGNEAAFVAFVDLFNSTDFDLFRDAYMGEAKDEETFAEEYLNDSGLLNEIPESVARYFDIVAYARDLFIGDFSLHDGHVFNMTC
gam	10.7554/eLife.22963	Yes	MDINTETEIKQKHSLTPFPVFLISPAFRGRYFHSYFRSSAMNAYYIQDRLEAQSWARHYQQLAREEKEAELADDMEKGLPQHLFESLCIDHLQRHGASKKSITRAFDDDVEFQERMAEHIRYMVETIAHHQVDIDSEV
acrif2_c2	10.1016/j.cell.2017.03.012		MATKTAQMIAQQHKDTVAACEAAEAIAIAKDQVWDGEGYTKYTFDDNSVLIQSGTTQYAMDADDADSIKGYADWLDDEARSAEASEIERLLESVEEE
acriia4	10.1126/sciadv.1701620		MNINDLIREIKNKDYTVKLSGTDSNSITQLIIRVNNDGNEYVISESENESIVEKFISAFKNGWNQEYEDEEEFYNDMQTITLKSELN
acriia2	10.1016/j.molcel.2018.11.011		MDYDNENYLIPKILLQDDFYSSLSAKDILVYAVLKDRQIEALEKGWIDTDGSIYLNFKLIELAKMFSCSRTTMIDVMQRLEEVNLIERERVDVFYGYSLPYKTYINEV
acriia5	10.1093/nar/gkad052		MAYGKSRYNSYRKRSFNRSNKQRREYAQEMDRLEKAFENLDGWYLSSMKDSAYKDFGKYEIRLSNHSADNKYHDLENGRLIVNIKASKLNFVDIIENKLDKIIEKIDKLDLDKYRFINATNLEHDIKCYYKGFKTKKEVI
acriia15	10.1038/s41467-024-45987-5		MRKTIERLLNSELSSNSIAVRTGVSQAVISKLRNGKKELGNLTLNSAEKLFEYQKEMEKVDTWIVYRGRTADMNKSYIAEGSTYEEVYNNFVDKYGYDVLDEDIYEIQLLKKNGENLDDYDVDSDGINNYDKLDEFRESDYVDLEDYDYRELFENSSSQVYYHEFEITHE
gp5_9	10.7554/eLife.83409	Yes	MSRDLVTIPRDVWNDIQGYIDSLERENDSLKNQLMEADEYVAELEEKLNGTS
arn	10.1074/jbc.M114.590851	Yes	MIIDSQSVVQYTFKIDILEKLYKFLPNLYHSIVNELVEELHLENNDFLIGTYKDLSKAGYFYVIPAPGKNIDDVLKTIMIYVHDYEIEDYFE
ugi	10.1006/jmbi.1999.2605		MTNLSDIIEKETGKQLVIQESILMLPEEVEEVIGNKPESDILVHTAYDESTDENVMLLTSDAPEYKPWALVIQDSNGENKIKML
