## Supplementary table 5 for "Elucidating the mechanisms of action and evolutionary relationships of phage anti-defence proteins"

### Sheet: Sheet1
ADP/Trigger name	triggered defence system	Evidence supporting trigger activity	Reference
RIIB (anti-RexAB)	Gasdermin defence	Gasdermin espace mutants with frameshift mutations (in five escapers) or a premature stop codon (one escaper) and clonning of RIIB gene induces Gasdermin system	Wein et al., 2025, Nature (doi: 10.1038/s41586-024-08498-3)
ORF58 (anti-Sir2+HerA and anti-DUF4297+HerA)	Retron Ec86 defence	The ORF58 deletion mutants showed increased infectivity against bacteria harboring retron Ec86 and induced expression of ORF58 caused cytotoxicity in retron-Ec86-bearing strains	Ojima et al., 2024, biorxiv (doi: 10.1101/2024.04.14.589459)
Stp (anti-RM)	PrrC defence	Induction of stp from a plasmid triggers PrrC defence	Penner et al., 1995, J Mol Biol (doi: 10.1006/jmbi.1995.0343)
Ocr (anti-BREX and anti-RM)	Paris defence	Expression of cloned Ocr triggers the PARIS defence in both in vivo and in vitro assays, and structural evidence (cryo-EM) confirms that Ocr directly binds the antitoxin AriA, leading to toxin activation.	Deep et al., 2024, Nature (doi: 10.1038/s41586-024-07772-8)
Arn (anti-RM)	Paris defence	Expression of cloned Arn triggers the PARIS defence in in vivo assays, and functional evidence from phage infection experiments supports its role as a PARIS activator, although no structural evidence for direct binding to the antitoxin AriA has been reported.	Deep et al., 2024, Nature (doi: 10.1038/s41586-024-07772-8)
ArdA (anti-RM)	Ronin	Expression of cloned ArdA triggers the self‑guarded RM system EcoR22I (Ronin) in in vivo assays, based on functional evidence of abortive infection and PCD activation. ArdA’s known biochemical role as a DNA‑mimic inhibitor of type I restriction enzymes provides the mechanistic basis, although no direct structural evidence of binding to the Ronin system has been reported.	Silas et al., 2025, Molecular Cell (doi: 10.1016/j.molcel.2025.04.010)
Gam (anti-RecBCD)	Retron Ec48 defence	Expression of Gam in E. coli triggers the Ec48 retron defense system, causing cell death only in strains carrying the retron. This was demonstrated through cloning and expression, growth inhibition assays, and identification of escape mutations in phages that lost the ability to activate the defense.	Stokar-Avihail et al., 2023, Cell (doi: 10.1016/j.cell.2023.02.029)
Gp5.9 (anti-RecBCD)	Retron Ec48 defence	Expression of Gp5.9 in E. coli triggers the Ec48 retron defense system, causing cell death only in strains carrying the retron. This was demonstrated through cloning and expression, growth inhibition assays, and identification of escape mutations in phages that lost the ability to activate the defense.	Stokar-Avihail et al., 2023, Cell (doi: 10.1016/j.cell.2023.02.029)
Dam (anti-RM)	Dazbog and retron Sen2 defences	Expression of Dam triggers the Dazbog system (Stokar-Avihail et al.) and retron Sen2 and retron Eco9 (Bobonis et al.)	Stokar-Avihail et al., 2023, Cell (doi: 10.1016/j.cell.2023.02.029). Bobonis et al., 2022, Nature (doi: 10.1038/s41586-024-07772-8)
Acb2 (anti-CBASS)	Panoptes	Panoptes escape mutants have mutations in Acb2 gene. Expression of Acb2 triggers Panoptes response. Expression of Tad1 also triggers Panoptes response, but it is not a physiologically confirmed viral trigger.	Sullivan et al., 2025 (doi: 10.1038/s41586-025-09557-z).
