## Supplementary table 4 for "Elucidating the mechanisms of action and evolutionary relationships of phage anti-defence proteins"

### Sheet: Sheet1
Defence_protein_ID (NCBI Protein)	Defence_protein_name	ADP	best_model_iptm	best_model_ptm	iptm_min	iptm_mean	iptm_max	iptm_var	ptm_min	ptm_mean	ptm_max	ptm_var	DOI	pDockQ	PPV (at least)
UEM35121.1	Cas8c	acric5	0.92	0.85	0.92	0.92	0.92	0	0.84	0.846667	0.85	2.33333e-05	10.1093/nar/gkab006	0.56	0.916299
QZE32573.1	CasA	acrie4	0.93	0.88	0.91	0.918095	0.93	3.61905e-05	0.88	0.883333	0.89	2.33333e-05	10.1128/mBio.00896-14	0.398	0.860408
QZE32569.1	Cas6e	acrie4	0.8	0.85	0.63	0.744762	0.8	0.00173619	0.8	0.83381	0.85	0.000184762	10.1128/mBio.00896-14	0.339	0.833678
QZE32573.1	CasA	acrie3	0.91	0.88	0.9	0.901429	0.91	1.28571e-05	0.88	0.88	0.88	0	10.1128/mBio.00896-14	0.454	0.8857
QZE32570.1	Cas5e	acrie3	0.84	0.84	0.82	0.837143	0.84	3.14286e-05	0.84	0.841429	0.85	1.28571e-05	10.1128/mBio.00896-14	0.231	0.777661
WWV39459.1	Cas8a1	acrib4	0.91	0.76	0.91	0.91	0.91	0	0.74	0.752857	0.76	3.14286e-05	10.1038/s41586-024-07923-x	0.424	0.871164
UEM35119.1	Helicase/endonuclease Cas3	acric3	0.91	0.9	0.73	0.865238	0.91	0.00457619	0.86	0.889524	0.9	0.000174762	10.1093/nar/gkab006	0.633	0.963225
UEM35125.1	Cas2	acric3	0.7	0.56	0.17	0.629048	0.7	0.011709	0.49	0.525714	0.56	0.000405714	10.1093/nar/gkab006	0.284	0.802235
QHB64844.1	Cas9	acriia26	0.87	0.79	0.85	0.863333	0.87	6.33333e-05	0.76	0.777619	0.79	7.90476e-05	10.1093/nar/gkac099	0.634	0.963225
QZE32572.1	CasB	acrie8	0.85	0.87	0.83	0.843333	0.87	0.000103333	0.86	0.872857	0.89	4.14286e-05	10.1038/s41467-020-19415-3	0.471	0.8857
QZE32570.1	Cas5e	acrie5	0.81	0.86	0.79	0.805238	0.81	3.61905e-05	0.85	0.857619	0.87	2.90476e-05	10.1126/science.aau5174	0.417	0.871164
WWV39457.1	Cas5b	acrib7	0.79	0.78	0.74	0.770952	0.79	0.000229048	0.75	0.775714	0.8	0.000175714	10.1038/s41586-024-07923-x	0.411	0.871164
UEM35122.1	Cas7c	acric10	0.75	0.78	0.71	0.732381	0.75	0.000149048	0.75	0.774762	0.79	0.00012619	10.1038/s41467-020-17652-0	0.404	0.871164
CAD0136979.1	Cas9	acriia31	0.87	0.62	0.23	0.71381	0.87	0.0612948	0.47	0.590476	0.64	0.00337476	10.1093/nar/gkac099	0.576	0.924203
WWV39453.1	Endonuclease Cas2	acrib8	0.77	0.76	0.51	0.702857	0.77	0.0103714	0.66	0.736667	0.76	0.00134333	10.1038/s41586-024-07923-x	0.201	0.759412
AHH51210.1	Csy1	acrif18_	0.71	0.61	0.67	0.695238	0.71	0.00018619	0.6	0.605238	0.61	2.61905e-05	10.1038/s41467-020-19415-3	0.365	0.842949
AHH51210.1	Csy1	acrif15	0.7	0.61	0.67	0.690476	0.71	0.000104762	0.58	0.596667	0.61	7.33333e-05	10.1038/s41467-020-19415-3	0.257	0.78549
ALU77912.1	Cas2	acriia3	0.7	0.72	0.66	0.68	0.7	0.00012	0.68	0.702857	0.72	0.000131429	10.1016/j.cell.2016.12.009	0.219	0.759412
WP_012609144.1	Endoribonuclease ToxN	tifa	0.72	0.75	0.54	0.668095	0.73	0.00426619	0.68	0.732381	0.78	0.000919048	10.7554/eLife.79549	0.231	0.777661
WP_010883983.1	RM Type IIG MTase	ardu	0.76	0.76	0.55	0.662381	0.76	0.00467905	0.66	0.718571	0.76	0.000902857	10.1128/AEM.66.9.3856-3867.2000	0.297	0.802235
WWV39459.1	Cas8a1	acrib9	0.81	0.8	0.3	0.654286	0.81	0.0380357	0.64	0.743333	0.8	0.00400333	10.1038/s41586-024-07923-x	0.471	0.8857
AZY97719.1	Avs3B	forsur_7	0.72	0.37	0.18	0.652381	0.72	0.023399	0.33	0.362857	0.38	0.000121429	10.1126/science.abm4096	0.257	0.78549
