## Supplementary table 2 for "Elucidating the mechanisms of action and evolutionary relationships of phage anti-defence proteins"

### Sheet: Defence_proteins_included
ADP(s)	Defence_system	MoA description	DOI	PDB_file_name	Type
arda	RM	binds to HsdR (EcoR124I)	10.1038/s41564-020-0731-z	HsdR_2w00_chain_A.pdb	Direct interaction
ocr	RM	binds to HsdR (EcoR124I)	10.1038/s41564-020-0731-z	HsdR_2w00_chain_A.pdb	Direct interaction
ral	RM	binds to HsdR (EcoR124I)	10.1016/0022-2836(86)90071-9	HsdR_2w00_chain_A.pdb	Direct interaction
ral	RM	binds to HsdM (EcoR124I)	10.1016/0022-2836(86)90071-9	HsdM_2y7c_chain_B.pdb	Direct interaction
orbA	BREX	binds to BrxC	10.1128/jb.00206-24	BREX_I.BREX__brxC.0.V.pdb	Direct interaction
gam,gp5_9	RecBCD	binds to recB subunit	10.1016/j.jmb.2007.05.085,10.7554/eLife.83409	RecB_1w36_chain_B.pdb	Direct interaction
abc2	RecBCD	binds to recC subunit	10.1006/jmbi.1999.3486	RecC_1w36_chain_C.pdb	Direct interaction
stp	RM	binds to EcoprrI in PrrC	10.1006/jmbi.1995.0343	PrrC__EcoprrI.pdb	Direct interaction
acriia11	CRISPR	binds to SpyCas9	10.7554/eLife.46540	Spy_Cas9_8kag_chain_B.pdb	Direct interaction
acriia29	CRISPR	binds to SpyCas9	10.1093/nar/gkac099	Spy_Cas9_8kag_chain_B.pdb	Direct interaction
acriia28	CRISPR	binds to SpyCas9	10.1093/nar/gkac099	Spy_Cas9_8kag_chain_B.pdb	Direct interaction
acriia32	CRISPR	binds to SpyCas9	10.1093/nar/gkac099	Spy_Cas9_8kag_chain_B.pdb	Direct interaction
acrvia1_plus	CRISPR	bind to the Leptotrichia wadei Cas13a	10.1016/j.molcel.2020.03.033	lw_Cas13a_bbm48616.pdb	Direct interaction
acrvia3_plus	CRISPR	bind to the Leptotrichia wadei Cas13a	10.1016/j.molcel.2020.03.033	lw_Cas13a_bbm48616.pdb	Direct interaction
acrvia4_plus	CRISPR	bind to the Leptotrichia wadei Cas13a	10.1016/j.molcel.2020.03.033	lw_Cas13a_bbm48616.pdb	Direct interaction
acrvia5_plus	CRISPR	bind to the Leptotrichia wadei Cas13a	10.1016/j.molcel.2020.03.033	lw_Cas13a_bbm48616.pdb	Direct interaction
acrvia6_plus	CRISPR	bind to the Leptotrichia wadei Cas13a	10.1016/j.molcel.2020.03.033	lw_Cas13a_bbm48616.pdb	Direct interaction
dsad1	DSR	competes with the tail tube protein, DSR2's trigger, binding DSR2 and inhibiting its NADase activity	10.1038/s41564-022-01207-8	Dsr_II__Dsr2.pdb	Direct interaction
acriiib2	CRISPR	binds to the Cmr-α complex, Cmr5 and Cmr6	10.1016/j.chom.2023.10.003	cmr5_agj62247.pdb	Direct interaction
acriiib2	CRISPR	binds to the Cmr-α complex, Cmr5 and Cmr6	10.1016/j.chom.2023.10.003	cmr5_agj62068.pdb	Direct interaction
acriiib2	CRISPR	binds to the Cmr-α complex, Cmr5 and Cmr6	10.1016/j.chom.2023.10.003	cmr6_agj62245.pdb	Direct interaction
acriiib2	CRISPR	binds to the Cmr-α complex, Cmr5 and Cmr6	10.1016/j.chom.2023.10.003	cmr6_agj62067.pdb	Direct interaction
adfb	TA (DarTG)	binds the toxin, DarT	10.1128/mbio.00111-24	DarTG.DarTG_DarT.0.DF.pdb	Direct interaction
oad1	Old_exonuclease	binds to the OLD exonuclease	10.1101/2025.01.06.631583	Old_exonuclease__Old_exonuclease.pdb	Direct interaction
tad3	Thoeris	binds to ThsB (Thoeris type I)	10.1016/j.cell.2024.12.035	Thoeris_I.Thoeris__ThsB_Global.0.V.pdb	Direct interaction
tad4	Thoeris	binds to ThsB (Thoeris type I)	10.1016/j.cell.2024.12.035	Thoeris_I.Thoeris__ThsB_Global.0.V.pdb	Direct interaction
tad5	Thoeris	binds to ThsB (Thoeris type I)	10.1016/j.cell.2024.12.035	Thoeris_I.Thoeris__ThsB_Global.0.V.pdb	Direct interaction
tad6	Thoeris	binds to ThsB (Thoeris type I)	10.1016/j.cell.2024.12.035	Thoeris_I.Thoeris__ThsB_Global.0.V.pdb	Direct interaction
tad7	Thoeris	binds to the bacteiral type II Thoeris protein, ThsB	10.1016/j.cell.2024.12.035	Thoeris_II.Thoeris__ThsB_Global.0.V.pdb	Direct interaction
tad8	Thoeris	binds to the bacteiral type II Thoeris protein, ThsA	10.1016/j.cell.2024.12.035	Thoeris_II.Thoeris_II__ThsA_new_petit.0.V.pdb	Direct interaction
acb3	CBASS	binds to the bacteiral CD-NTase enzyme, type III CBASS, which is involved in the synthesis of cyclic nucleotides in the CBASS response. Acb3 also inhibits the human cGAS protein, a key component of the innate immune response to viral infections.	10.1016/j.cell.2024.12.035	CBASS_III.CBASS__Cyclase_II.0.V.pdb	Direct interaction
gad1	Gabija	binds the GajAB (GajA) complex forming an octameric web around it that inhibits DNA recognition and cleavage	10.1038/s41586-023-06855-2	Gabija.Gabija__GajA.0.V.pdb	Direct interaction
arn	RM	binds to the restriction enzyme McrBC	10.1038/260454a0,10.1074/jbc.M114.590851	mcrB_3SSC_chain_A.pdb	Direct interaction
arn	RM	binds to the restriction enzyme McrBC	10.1038/260454a0,10.1074/jbc.M114.590851	mcrC_6hz4_chain_M.pdb	Direct interaction
dmd	RnlAB	binds RnlA and neutralise it	10.1111/j.1365-2958.2012.07975.x	RnlAB.RnlAB__RnlA.0.DF.pdb	Direct interaction
dmd	RnlAB	binds toxins LsoA and neutralise it	10.1111/j.1365-2958.2012.07975.x	LsoA_5hy3_chain_A.pdb	Direct interaction
acriia6	CRISPR	binds allosteric centre of the Cas9 protein inducing its dimerisation and reducing its DNA binding affinity	10.1038/s41467-018-05092-w	Cas9_6rj9_chain_C.pdb	Direct interaction
acrvia2_plus	CRISPR	binds to the Leptotrichia wadei Cas13-crRNA, inhibiting its activity	10.1016/j.molcel.2020.03.033	Cas13_BBM48616.pdb	Direct interaction
acriia4	CRISPR	inhibit Cas9 enzymatic activity and DNA unwinding and block the movement of HNH (block DNA binding)	10.1016/j.cell.2016.12.009	Cas9_ALU77910.pdb	Direct interaction
acriia1	CRISPR	binds Cas9 triggering its degradation during lysogeny	10.1016/j.cell.2016.12.009	Cas9_ALU77910.pdb	Direct interaction
acriia2	CRISPR	prevents Cas9 binding to DNA by occluding its protein residues required for DNA binding	10.1016/j.cell.2016.12.009	Cas9_ALU77910.pdb	Direct interaction
acrvia1	CRISPR	binds to the crRNA-exposed face of Cas13a, preventing access to the target RNA and the conformational changes required for nuclease activation	10.1126/science.abb6151	Cas13a_CBH27300.pdb	Direct interaction
acrva4	CRISPR	induces dimerisation of Cas12-crRNA and blocking dsDNA binding by the complex	10.1126/science.aau5138	Cas12a_AKG14689.pdb	Direct interaction
acrva1	CRISPR	binds to Cas12a by Mimicking PAM and Triggers cleavage of the target-recognition sequence of the Cas12a-bound guide RNA to inactivate the Cas12a complex (block DNA binding)	10.1126/science.aau5174	Cas12a_AKG14689.pdb	Direct interaction
acriic1	CRISPR	binds to the Cas9 HNH nuclease domain and prevent cleavage of the nucleic acid sequence (allow DNA binding, block DNA cleavage)	10.1016/j.cell.2016.11.017	Cas9_6jdv_chain_A.pdb	Direct interaction
acriic2	CRISPR	binds Cas9 through interactions with the positively charged bridge helix, thereby preventing crRNA loading	10.1016/j.cell.2016.11.017	Cas9_6jdv_chain_A.pdb	Direct interaction
acriic3	CRISPR	interacts with the HNH domain of Cas9 and induce Cas9 dimerization (hinder DNA binding)	10.1016/j.cell.2016.11.017	Cas9_6jdv_chain_A.pdb	Direct interaction
acriic4	CRISPR	binds to Cas9, blocking DNA binding	10.1128/mBio.02321-18	Cas9_6jdv_chain_A.pdb	Direct interaction
acriic5	CRISPR	binds to Cas9, blocking DNA binding	10.1128/mBio.02321-18	Cas9_6jdv_chain_A.pdb	Direct interaction
acric9	CRISPR	mimics the shape and charge distribution of a double-stranded DNA (dsDNA), effectively occupying the site where the PAM interacts with the Cascade (Cas8)	10.1038/s41467-020-17652-0,10.1016/j.molcel.2023.12.034	Cas8_8gaf_chain_G.pdb	Direct interaction
acric8	CRISPR	inactivates Cascade by trapping the PAM-recognizing Cas8 subunit in a non-productive conformation, incapable of performing PAM recognition	10.1038/s41467-020-17652-0,10.1016/j.molcel.2023.12.034	Cas8_8gaf_chain_G.pdb	Direct interaction
acrif3	CRISPR	binds to the Cas3 nuclease and locks it in the ADP-bound form, thus preventing it from binding to the effector-DNA complex and cleaving the target DNA	10.1038/nature11723	Cas3_5b7i_chain_A.pdb	Direct interaction
acrif1	CRISPR	direcly binds to Cas7 (Csy3 subunit) sterically occluding target DNA and preventing its hybridisation to the crRNA	10.1038/nature11723	Cas7_or_ Csy3_5uz9_chain_C.pdb	Direct interaction
acrif5	CRISPR	binds to the Csy–dsDNA complex(Cas8f/Csy1), which destabilizes the helical bundle domain of Cas8f, thus preventing subsequent Cas2/3 recruitment	10.1038/nature11723	Csy1_7eqg_chain_B.pdb	Direct interaction
acrif4	CRISPR	binds to cascade (Cas8f/Csy1), RNA-guided Csy complex, blocking DNA binding	10.1038/nature11723	Csy1_7eqg_chain_B.pdb	Direct interaction
acrie4_if7	CRISPR	its N-terminal domain targets the PAM interaction site of the Cas8e subunit, and the C-terminal domain disables target DNA recognition by the PAM interaction site in the Cas8f subunit	10.1126/science.aau5174	CasA_Cas8e_4u7u_chain_A.pdb	Direct interaction
acrie1	CRISPR	bind as a dimer to Cas3 (block DNA cleavage)	10.1128/mBio.00896-14	Cas3_QZE32574.pdb	Direct interaction
acrie1	CRISPR	bind as a dimer to Cas3 (block DNA cleavage)	10.1128/mBio.00896-14	Cas3_AHH51209.pdb	Direct interaction
acric4	CRISPR	interacts with both the Cas7c and Cas8c subunits and inhibits dsDNA binding by acting as a negatively charged structural blockade at the PAM-recognition site	10.1093/nar/gkab006	Cas7_8dfo_chain_B.pdb	Direct interaction
acric4	CRISPR	interacts with both the Cas7c and Cas8c subunits and inhibits dsDNA binding by acting as a negatively charged structural blockade at the PAM-recognition site	10.1093/nar/gkab006	Cas8_8dfo_chain_I.pdb	Direct interaction
acrif2_c2	CRISPR	acts as a dsDNA mimic that blocks target recognition by competing for a critical DNA binding site on Cas7 and Cas8	10.1093/nar/gkab006	Cas7_8dfo_chain_B.pdb	Direct interaction
acrif2_c2	CRISPR	acts as a dsDNA mimic that blocks target recognition by competing for a critical DNA binding site on Cas7 and Cas8	10.1093/nar/gkab006	Cas8_8dfo_chain_I.pdb	Direct interaction
acrif6	CRISPR	binds at the junction between Cas7.6f and Cas8f to inhibit DNA duplex splitting	10.1038/nmicrobiol.2016.85	Cas8f_6vqx_chain_B.pdb	Direct interaction
acrif6	CRISPR	binds at the junction between Cas7.6f and Cas8f to inhibit DNA duplex splitting	10.1038/nmicrobiol.2016.85	Cas7_6vqx_chain_H.pdb	Direct interaction
acrif10	CRISPR	binds to Cas5f and Cas8f occupying DNA duplex binding site	10.1038/nmicrobiol.2016.85	Cas8f_6b48_chain_A.pdb	Direct interaction
acrif10	CRISPR	binds to Cas5f and Cas8f occupying DNA duplex binding site	10.1038/nmicrobiol.2016.85	Cas5f_6b48_chain_B.pdb	Direct interaction
acrif7	CRISPR	bins to the target DNA binding site of Cas8f	10.1093/nar/gkaa690	Cas8f_6b48_chain_A.pdb	Direct interaction
acrif8	CRISPR	binds to the Csy spiral backbone,occupying the cavity surrounded by Cas5f, Cas7.4–7.6f, and Cas8f, to prevent DNA hybridization	10.1038/nmicrobiol.2016.85	Cas7_6vqx_chain_H.pdb	Direct interaction
acrif8	CRISPR	binds to the Csy spiral backbone,occupying the cavity surrounded by Cas5f, Cas7.4–7.6f, and Cas8f, to prevent DNA hybridization	10.1038/nmicrobiol.2016.85	Cas5f_6b48_chain_B.pdb	Direct interaction
acrif8	CRISPR	binds to the Csy spiral backbone,occupying the cavity surrounded by Cas5f, Cas7.4–7.6f, and Cas8f, to prevent DNA hybridization	10.1038/nmicrobiol.2016.85	Cas8f_6vqx_chain_B.pdb	Direct interaction
acrif9	CRISPR	binds to the effector complex triggering sequence-non-specific dsDNA binding	10.1038/nmicrobiol.2016.85	Cas7f_6vqv_chain_H.pdb	Direct interaction
acrif14	CRISPR	binds to the Cas7.4/7.6f subunits of Csy complex inducing strong non-specific DNA binding activity	10.1126/science.aau5174	Cas7_7ecw_chain_H.pdb	Direct interaction
acrif13	CRISPR	binds to the Cas5f-8f tail and Cas7.6f subunit of the Csy complex to block target DNA recognition	10.1126/science.aau5174	Cas5f_6b48_chain_B.pdb	Direct interaction
acrif13	CRISPR	binds to the Cas5f-8f tail and Cas7.6f subunit of the Csy complex to block target DNA recognition	10.1126/science.aau5174	Cas8f_6vqx_chain_B.pdb	Direct interaction
acrif13	CRISPR	binds to the Cas5f-8f tail and Cas7.6f subunit of the Csy complex to block target DNA recognition	10.1126/science.aau5174	Cas7f_6vqv_chain_H.pdb	Direct interaction
acrif23	CRISPR	interacts with the Cas2/3 helicase-nuclease in the type I-F CRISPR-Cas system inhibiting its DNA cleavage activity	10.1038/s41467-020-19415-3	Cas3_5b7i_chain_A.pdb	Direct interaction
acrif24	CRISPR	forms a dimer that binds to the Csy complex (Cas7) in the type I-F CRISPR-Cas system, blocking target DNA hybridization to crRNA and inducing the binding of non-sequence-specific dsDNA, which interferes with the CRISPR-mediated DNA cleavage process	10.1038/s41467-020-19415-3	Cas7_7ecw_chain_H.pdb	Direct interaction
acriia15	CRISPR	binds to Cas9 blocking the PAM recognition sites	10.1073/pnas.1917668117	Cas9_8y0d_chain_A.pdb	Direct interaction
acriia13	CRISPR	alphaFold 3 predicts a direct interaction between SauCas9 and AcrIIA13 (ipTM = 0.9, pTM = 0.79), which is supported by PDB entry without a corresponding publication (https://www.rcsb.org/structure/7ENI)	10.1073/pnas.1917668117	Cas9_8y0d_chain_A.pdb	Direct interaction
acriia5	CRISPR	binds Cas9 inhibiting its activity	10.1038/s41564-017-0004-7	Cas9_6m0w_chain_A.pdb	Direct interaction
acrid1	CRISPR	bind as a dimer to the Cas10d	10.1038/s41564-018-0120-z	Cas10d_6yes_chain_A.pdb	Direct interaction
ocr	BREX	binds to BrxX (PglX)	10.1038/s41467-025-57006-2	BREX_I.BREX__pglX1.0.V.pdb	Direct interaction
nip	SpbK	_	10.1371/journal.pgen.1011551	SpbK__SpbK.pdb	Direct interaction
anhur,svarog	Septu	_	10.1101/2024.06.14.598830	Septu.Septu__PtuA.0.V.pdb	Both proteins are present in other defence systems
anhur,svarog	Septu	_	10.1101/2024.06.14.598830	Septu.Septu__PtuA.1.V.pdb	Both proteins are present in other defence systems
anhur,svarog	Septu	_	10.1101/2024.06.14.598830	Septu.Septu__PtuB.0.V.pdb	Both proteins are present in other defence systems
anhur,svarog	Septu	_	10.1101/2024.06.14.598830	Septu.Septu__PtuB.1.V.pdb	Both proteins are present in other defence systems
tlaloc,enki	AbiH	_	10.1101/2024.06.14.598830	AbiH__AbiH.pdb	ADP conteracts a single protein defence
surt	AbiU	_	10.1101/2024.06.14.598830	AbiU__AbiU.pdb	ADP conteracts a single protein defence
orf65	hhe	_	10.1101/2024.04.14.589459	Gao_Hhe__HheA.pdb	ADP conteracts a single protein defence
t5_orf015	NLR/bNACHT	_	10.1016/j.cell.2023.04.015	NLR_like_bNACHT01__NLR_like_bNACHT01.pdb	ADP conteracts a single protein defence
orf35	Tmn	_	10.1038/s42003-025-07730-8	Gao_Tmn__TmnA.pdb	ADP conteracts a single protein defence

### Sheet: structural_similarity_defence_p
query	target	fident	alnlen	mismatch	gapopen	qstart	qend	tstart	tend	evalue	bits
AbiU__AbiU.pdb	Gao_Mza.Gao_Mza__MzaE.0.V.pdb	0.142	578	485	0	7	572	5	582	1.981e-18	370
BREX_I.BREX__brxC.0.V.pdb	SspBCDE.SspBCDE__SspC.0.V.pdb	0.126	1038	900	0	1	1038	1	1031	6.347e-21	402
BREX_I.BREX__brxC.0.V.pdb	SspBCDE.SspBCDE__SspC.1.V.pdb	0.133	1024	843	0	1	1024	5	977	5.835e-19	358
BREX_I.BREX__brxC.0.V.pdb	Gao_RL.Gao_RL__RL_A.0.V.pdb	0.11	843	659	0	2	844	3	744	2.265e-12	277
BREX_I.BREX__pglX1.0.V.pdb	Panchino_gp28__gp28.pdb	0.121	792	560	0	55	846	165	802	1.008e-14	369
BREX_I.BREX__pglX1.0.V.pdb	DISARM_1.DISARM_1__drmMI.0.DF.pdb	0.122	1087	817	0	3	933	236	1322	6.157e-14	296
BREX_I.BREX__pglX1.0.V.pdb	PrrC__EcoprrI.pdb	0.12	639	411	0	1	639	1	468	3.194e-09	222
Cas3_QZE32574.pdb	BREX_II.BREX__brxHI.0.DF.pdb	0.2	435	309	0	253	687	2	388	4.086e-11	269
Cas3_QZE32574.pdb	BREX_VI.BREX__brxHI.0.DF.pdb	0.184	399	277	0	259	657	11	351	9.272e-10	253
Cas3_QZE32574.pdb	Dpd.Dpd__DpdF.0.DF.pdb	0.154	617	485	0	175	748	7	623	2.625e-09	177
Cas3_QZE32574.pdb	Hachiman.Hachiman__HamB.0.V.pdb	0.121	652	537	0	46	657	25	676	8.207e-09	145
Gabija.Gabija__GajA.0.V.pdb	Old_exonuclease__Old_exonuclease.pdb	0.148	677	493	0	2	678	4	583	1.048e-19	438
Gabija.Gabija__GajA.0.V.pdb	Retron_I_B.Retron_I_B__ATPase_TOPRIM_COG3593.Eco8.V.pdb	0.148	684	577	0	1	684	1	678	1.257e-16	295
Gabija.Gabija__GajA.0.V.pdb	Retron_I_A.Retron_I_A__ATPase_TypeIA.Vc95.V.pdb	0.138	491	378	0	2	492	63	502	1.128e-10	176
Gabija.Gabija__GajA.0.V.pdb	Retron_I_A.Retron_I_A__ATPase_TypeIA.Ec78.V.pdb	0.129	515	410	0	2	516	65	536	2.903e-10	168
Gabija.Gabija__GajA.0.V.pdb	Retron_I_A.Retron_I_A__ATPase_TypeIA.Ec83.V.pdb	0.151	490	391	0	3	492	63	524	1.137e-09	158
Gabija.Gabija__GajA.0.V.pdb	PARIS_I_merge__AAA_15_DUF4435.pdb	0.116	684	559	0	1	684	1	633	3.774e-10	156
Gao_Hhe__HheA.pdb	Mokosh_TypeII__MkoC.pdb	0.116	1435	831	0	233	1667	51	991	1.597e-16	305
Gao_Hhe__HheA.pdb	Mokosh_TypeI.Mokosh_TypeI__MkoA.0.V.pdb	0.126	429	299	0	1323	1665	766	1194	2.287e-09	234
Gao_Hhe__HheA.pdb	Mokosh_TypeI.Mokosh_TypeI__MkoA.1.V.pdb	0.143	545	461	0	1123	1667	1098	1636	5.319e-11	220
HsdM_2y7c_chain_B.pdb	Panchino_gp28__gp28.pdb	0.21	430	328	0	1	416	157	586	3.228e-17	474
HsdM_2y7c_chain_B.pdb	PrrC__EcoprrI.pdb	0.168	506	418	0	6	509	10	515	2.751e-17	438
HsdM_2y7c_chain_B.pdb	MADS__mad2.pdb	0.204	396	287	0	3	363	192	587	3.159e-14	354
HsdM_2y7c_chain_B.pdb	BREX_V.BREX__pglX1.0.DF.pdb	0.111	480	311	0	66	416	142	621	2.333e-09	180
HsdM_2y7c_chain_B.pdb	BREX_I.BREX__pglX1.0.V.pdb	0.126	562	345	0	8	403	58	619	6.786e-09	164
HsdR_2w00_chain_A.pdb	RM__Type_I_REases.pdb	0.748	866	211	0	2	841	14	879	0	4538
LsoA_5hy3_chain_A.pdb	RnlAB.RnlAB__RnlA.0.DF.pdb	0.2	259	198	0	1	249	97	355	7.113e-11	308
Old_exonuclease__Old_exonuclease.pdb	Gabija.Gabija__GajA.0.V.pdb	0.148	677	493	0	4	583	2	678	1.85e-19	456
Old_exonuclease__Old_exonuclease.pdb	Retron_I_B.Retron_I_B__ATPase_TOPRIM_COG3593.Eco8.V.pdb	0.151	540	456	0	1	538	1	540	2.587e-15	329
Old_exonuclease__Old_exonuclease.pdb	MADS__mad3.pdb	0.127	443	329	0	5	382	2	444	1.177e-11	258
Old_exonuclease__Old_exonuclease.pdb	PARIS_I_merge__AAA_15_DUF4435.pdb	0.136	689	504	0	1	584	1	689	5.79e-13	243
Old_exonuclease__Old_exonuclease.pdb	Menshen.Menshen__NsnB.0.V.pdb	0.138	402	303	0	5	357	2	403	9.016e-10	208
Old_exonuclease__Old_exonuclease.pdb	Retron_I_A.Retron_I_A__ATPase_TypeIA.Vc95.V.pdb	0.12	426	335	0	2	383	61	486	6.273e-09	185
Old_exonuclease__Old_exonuclease.pdb	Retron_I_A.Retron_I_A__ATPase_TypeIA.Ec83.V.pdb	0.135	480	408	0	2	474	60	539	3.578e-09	160
PrrC__EcoprrI.pdb	HsdM_2y7c_chain_B.pdb	0.182	506	411	0	10	515	6	509	9.722e-15	438
PrrC__EcoprrI.pdb	Panchino_gp28__gp28.pdb	0.139	492	403	0	7	498	159	627	2.009e-11	333
PrrC__EcoprrI.pdb	MADS__mad2.pdb	0.16	445	340	0	7	451	195	600	5.784e-11	267
PrrC__EcoprrI.pdb	BREX_V.BREX__pglX1.0.DF.pdb	0.11	547	381	0	27	455	81	627	8.327e-10	235
PrrC__EcoprrI.pdb	BREX_I.BREX__pglX1.0.V.pdb	0.117	639	412	0	1	468	1	639	6.928e-10	222
PrrC__EcoprrI.pdb	BREX_II.BREX__pglX2.0.DF.pdb	0.131	559	414	0	1	477	2	560	7.229e-09	217
RnlAB.RnlAB__RnlA.0.DF.pdb	LsoA_5hy3_chain_A.pdb	0.2	259	198	0	97	355	1	249	1.368e-09	293
Septu.Septu__PtuA.0.V.pdb	Retron_I_A.Retron_I_A__ATPase_TypeIA.Vc95.V.pdb	0.167	453	327	0	2	395	62	514	9.301e-22	556
Septu.Septu__PtuA.0.V.pdb	Retron_I_A.Retron_I_A__ATPase_TypeIA.Ec78.V.pdb	0.154	471	328	0	2	390	64	534	9.919e-21	546
Septu.Septu__PtuA.0.V.pdb	Retron_I_A.Retron_I_A__ATPase_TypeIA.Ec83.V.pdb	0.18	472	319	0	2	391	61	532	4.2e-20	530
Septu.Septu__PtuA.0.V.pdb	PARIS_I_merge__AAA_15_DUF4435.pdb	0.123	481	324	0	3	372	2	482	4.934e-13	318
Septu.Septu__PtuA.0.V.pdb	Menshen.Menshen__NsnB.0.V.pdb	0.151	436	286	0	3	340	1	436	1.251e-11	226
Septu.Septu__PtuA.0.V.pdb	MADS__mad3.pdb	0.101	445	298	0	3	335	1	445	1.059e-10	216
Septu.Septu__PtuA.0.V.pdb	PARIS_II_merge__AAA_21_DUF4435.pdb	0.124	351	270	0	1	351	2	310	1.792e-09	196
Septu.Septu__PtuA.0.V.pdb	Retron_I_B.Retron_I_B__ATPase_TOPRIM_COG3593.Eco8.V.pdb	0.139	364	265	0	4	312	3	366	4.232e-10	196
Septu.Septu__PtuA.0.V.pdb	Old_exonuclease__Old_exonuclease.pdb	0.133	379	301	0	2	349	3	381	7.115e-10	164
Septu.Septu__PtuA.0.V.pdb	PARIS_II.PARIS_II__AAA_21.0.V.pdb	0.136	444	272	0	1	316	3	446	3.381e-09	163
Septu.Septu__PtuA.1.V.pdb	Retron_I_A.Retron_I_A__ATPase_TypeIA.Ec78.V.pdb	0.18	493	346	0	266	688	50	542	1.519e-19	467
Septu.Septu__PtuA.1.V.pdb	Retron_I_A.Retron_I_A__ATPase_TypeIA.Vc95.V.pdb	0.198	450	289	0	301	661	61	510	9.525e-18	438
Septu.Septu__PtuA.1.V.pdb	Retron_I_A.Retron_I_A__ATPase_TypeIA.Ec83.V.pdb	0.184	486	322	0	293	687	52	537	4.411e-17	430
Septu.Septu__PtuA.1.V.pdb	Menshen.Menshen__NsnB.0.V.pdb	0.126	413	266	0	303	607	1	413	2.864e-10	228
Septu.Septu__PtuA.1.V.pdb	PARIS_I_merge__AAA_15_DUF4435.pdb	0.125	485	313	0	303	661	2	486	9.728e-09	194
RecB_1w36_chain_B.pdb	Gabija.Gabija_GajB.0.V.pdb	0.111	795	569	0	16	810	29	669	3.413e-13	239
RecB_1w36_chain_B.pdb	Mokosh_TypeI.Mokosh_TypeI__MkoA.1.V.pdb	0.104	841	505	0	19	859	1086	1650	9.052e-10	125

### Sheet: structural_similarity_used_for_
defence_1	protein_name_1	ADP(s)_1	defence_2	protein_name_2	ADP(s)_2	evalue
AbiU	AbiU	surt	Gao_Mza	MzaE	_	1.98e-18
BREX_I,BREX_II,BREX_V	pglX1/2	ocr	PrrC	EcoprrI	stp	3.19e-09
BREX_I,BREX_II,BREX_V	pglX1/2	ocr	Panchino	gp28	_	1.01e-14
BREX_I,BREX_II,BREX_V	pglX1/2	ocr	DISARM_1	drmMI	_	6.16e-14
BREX_I	brxC	orbA	SspBCDE	SspC	_	6.35e-21
BREX_I	brxC	orbA	Gao_RL	RL_A	_	2.27e-12
Gabija	GajA	gad1	Retron_I_B (Eco8)	ATPase_TOPRIM	_	1.26e-16
Gabija	GajA	gad1	Retron_I_A (Vc95, Ec83 and Ec78)	ATPase	_	5.14333e-10
Gabija	GajA	gad1	PARIS_I	AAA_15_DUF4435	_	3.77e-10
Gao_Hhe	HheA	orf65	Mokosh	MkoC	_	1.6e-16
Gao_Hhe	HheA	orf65	Mokosh	MkoA	_	5.32e-11
Old exonuclease	Old exonuclease	oad1	Retron_I_B (Eco8)	ATPase_TOPRIM	_	2.59e-15
Old exonuclease	Old exonuclease	oad1	PARIS_I,PARIS_II	AAA_15_DUF4435	_	5.50029e-09
Old exonuclease	Old exonuclease	oad1	Menshen	NsnB	_	9.02e-10
Old exonuclease	Old exonuclease	oad1	MADS	mad3	_	1.18e-11
Old exonuclease	Old exonuclease	oad1	Gabija	GajA	gad1	1.85e-19
PrrC	EcoprrI	stp	Panchino	gp28	_	2.01e-11
PrrC	EcoprrI	stp	MADS	mad2	_	5.78e-11
PrrC	EcoprrI	stp	type I RM	HsdM	stp,ral	9.72e-15
PrrC	EcoprrI	stp	BREX_I,BREX_II,BREX_V	pglX1/2	ocr	4.0315e-09
RnlAB	RnlA	dmd	LsoAB	LsoA	dmd	1.37e-09
Septu	PtuA	anhur,svarog	Retron_I_B (Eco8)	ATPase_TOPRIM	_	4.23e-10
Septu	PtuA	anhur,svarog	Retron_I_A (Vc95, Ec83 and Ec78)	ATPase	_	3.19397e-18
Septu	PtuA	anhur,svarog	PARIS_I	AAA_15_DUF4435	_	4.93e-13
Septu	PtuA	anhur,svarog	PARIS_II	AAA_21_DUF4435	_	3.38e-09
Septu	PtuA	anhur,svarog	Menshen	NsnB	_	1.25e-11
Septu	PtuA	anhur,svarog	MADS	mad3	_	1.06e-10
type I RM	HsdM	stp,ral	Panchino	gp28	_	3.23e-17
type I RM	HsdM	stp,ral	MADS	mad2	_	3.16e-14
type I RM	HsdM	stp,ral	BREX_I,BREX_II,BREX_V	pglX1/2	ocr	6.50667e-09
type I-E CRISPR-Cas	Cas3	acrie1, acrif3,acrif23	Hachiman	HamB	_	8.21e-09
type I-E CRISPR-Cas	Cas3	acrie1, acrif3,acrif23	Dpd	DpdF	_	2.63e-09
RecBCD	RecB	gam,gp5_9	Gabija	GajB	_	3.413e-13
RecBCD	RecB	gam,gp5_9	Mokosh_I	MkoA	_	9.052e-10
