## Supplementary table 1 for "Elucidating the mechanisms of action and evolutionary relationships of phage anti-defence proteins"

### Sheet: Protein_diversity
ADP name	in EVADES	in Anti-Defence finder	in dbAPIS
abc1	Yes	Yes	Yes
abc2	Yes	Yes	Yes
aca1	Yes	Yes	No
aca10	Yes	Yes	No
aca11	Yes	Yes	No
aca12	Yes	Yes	No
aca13	Yes	Yes	No
aca2	Yes	Yes	No
aca3	Yes	Yes	No
aca4	Yes	Yes	No
aca5	Yes	Yes	No
aca6	Yes	Yes	No
aca7	Yes	Yes	No
aca8	Yes	Yes	No
aca9	Yes	Yes	No
acb1	Yes	Yes	Yes
acb2	Yes	Yes	Yes
acb3	Yes	No	No
acb4	Yes	No	No
acria1	Yes	Yes	No
acrib2	Yes	No	No
acrib3	Yes	No	No
acrib4	Yes	No	No
acrib5	Yes	No	No
acrib6	Yes	No	No
acrib7	Yes	No	No
acrib8	Yes	No	No
acrib9	Yes	No	No
acric1	Yes	Yes	No
acric10	Yes	Yes	No
acric11	Yes	Yes	No
acric3	Yes	Yes	No
acric4	Yes	Yes	No
acric5	Yes	Yes	No
acric6	Yes	Yes	No
acric7	Yes	Yes	No
acric8	Yes	Yes	No
acric9	Yes	Yes	No
acrid1	Yes	Yes	No
acrie1	Yes	Yes	No
acrie2	Yes	Yes	No
acrie3	Yes	Yes	No
acrie4	Yes	Yes	No
acrie4_if7	Yes	Yes	No
acrie5	Yes	Yes	No
acrie6	Yes	Yes	No
acrie7	Yes	Yes	No
acrie8	Yes	Yes	No
acrie9	Yes	Yes	No
acrif1	Yes	Yes	No
acrif10	Yes	Yes	No
acrif11	Yes	Yes	No
acrif12	Yes	Yes	No
acrif13	Yes	Yes	No
acrif14	Yes	Yes	No
acrif15	Yes	Yes	No
acrif16	Yes	Yes	No
acrif17	Yes	Yes	No
acrif18_	Yes	Yes	No
acrif19	Yes	Yes	No
acrif2	No, almost identical to acrif2_c2	Yes	No
acrif2_c2	Yes	Yes	No
acrif20	Yes	Yes	No
acrif21	Yes	Yes	No
acrif22_	Yes	Yes	No
acrif23	Yes	Yes	No
acrif24	Yes	Yes	No
acrif3	Yes	Yes	No
acrif4	Yes	Yes	No
acrif5	Yes	Yes	No
acrif6	Yes	Yes	No
acrif7	Yes	Yes	No
acrif8	Yes	Yes	No
acrif9	Yes	Yes	No
acriia1	Yes	Yes	No
acriia10	Yes	Yes	No
acriia11	Yes	Yes	No
acriia12	Yes	Yes	No
acriia13	Yes	Yes	No
acriia14	Yes	Yes	No
acriia15	Yes	Yes	No
acriia16	Yes	Yes	No
acriia17	Yes	Yes	No
acriia18	Yes	Yes	No
acriia19	Yes	Yes	No
acriia2	Yes	Yes	No
acriia20	Yes	Yes	No
acriia21	Yes	Yes	No
acriia22	Yes	Yes	No
acriia23	Yes	Yes	No
acriia24	Yes	Yes	No
acriia25	Yes	Yes	No
acriia26	Yes	Yes	No
acriia27	Yes	Yes	No
acriia28	Yes	Yes	No
acriia29	Yes	Yes	No
acriia3	Yes	Yes	No
acriia30	Yes	Yes	No
acriia31	Yes	Yes	No
acriia32	Yes	Yes	No
acriia33	Yes	No	No
acriia34	Yes	No	No
acriia4	Yes	Yes	No
acriia5	Yes	Yes	No
acriia6	Yes	Yes	No
acriia8	Yes	Yes	No
acriia9	Yes	Yes	No
acriic1	Yes	Yes	No
acriic2	Yes	Yes	No
acriic3	Yes	Yes	No
acriic4	Yes	Yes	No
acriic5	Yes	Yes	No
acriic6	Yes	Yes	No
acriic7	Yes	No	No
acriic8	Yes	No	No
acriic9	Yes	No	No
acriii_1	Yes	Yes	No
acriiib1	Yes	Yes	No
acriiib2	Yes	Yes	No
acrva1	Yes	Yes	No
acrva2	Yes	Yes	No
acrva3	Yes	Yes	No
acrva4	Yes	Yes	No
acrva5	Yes	Yes	No
acrva5bsp	Yes	Yes, but named acrx	No
acrvia1	Yes	Yes, but named acrvia1lse	No
acrvia1_plus	Yes	No	No
acrvia2	Yes	No	No
acrvia2_plus	Yes	No	No
acrvia3_plus	Yes	No	No
acrvia4_plus	Yes	No	No
acrvia5_plus	Yes	No	No
acrvia6_plus	Yes	No	No
acrvia7_plus	Yes	No	No
acrvib1	Yes	Yes	No
adfa	Yes	Yes	Yes
adfb	Yes	No	No
adfn	Yes	No	Yes
adps	Yes	Yes	No
ads38_	Yes	No	No
alt	Yes	Yes	Yes
anhur	Yes	No	No
anti_rerI1	Yes	No	No
anti_rerI2	Yes	No	No
apyc1	Yes	Yes	Yes
arda	Yes	Yes	Yes
ardb	Yes	Yes	Yes
ardc	Yes	Yes	Yes
ardk	Yes	Yes	Yes
ardr	Yes	Yes	Yes
ardu	Yes	Yes	Yes
arn	Yes	Yes	Yes
atd1	Yes	Yes	No
bgt	Yes	No	No
card_protein	Yes	No	Yes
cor	No, superinection exclusion system	No	Yes
dam	Yes	Yes	Yes
dap1	Yes	No	No
dap2	Yes	No	No
dara	Yes	Yes	Yes
darb	Yes	Yes	Yes
dcmp_hm	Yes	No	No
ddra	Yes	Yes	Yes
ddrb	Yes	Yes	Yes
dmd	Yes	Yes	Yes
dnmp	Yes	No	No
dpda	Yes	No	No
dsad1	Yes	Yes	Yes
enki	Yes	No	No
fole	Yes	No	No
forsur_7	Yes	No	Yes
gad1	Yes	Yes	Yes
gad2	Yes	Yes	Yes
gam	Yes	Yes	Yes
gnarl1	Yes	Yes	Yes
gnarl2	Yes	Yes	Yes
gnarl3	Yes	Yes	Yes
gp4_5	Yes	Yes	Yes
gp5_9	Yes	Yes	Yes
gp54 (anti gp29/gp30)	Yes	No	Yes, but indicated as a SOS system
had1	Yes	Yes	Yes
hades	Yes	No	No
hdf	Yes	Yes	Yes
hgmtad2	Yes	Yes, but named acriia7, although Acr activity was not reproducible	No
hia5	Yes	Yes	Yes
hin1523	Yes	Yes	Yes
ipi_	Yes	Yes	Yes
ipii	Yes	Yes	Yes
jss1_004	Yes	No	No
kali	Yes	No	No
klca	Yes	Yes	Yes
lar	Yes	Yes	Yes
lidtsur_17	Yes	No	Yes
lidtsur_6	Yes	No	Yes
mom	Yes	Yes	Yes
namat	Yes	Yes	No
nampt	Yes	Yes	No
nergal	Yes	Yes	No
nma1821	Yes	Yes	Yes
nmnat	Yes	Yes	No
ntase	Yes	Yes	Yes
oad1	Yes	Yes	No
ocr	Yes	Yes	Yes
orba	Yes	Yes	Yes
orf126	Yes	Yes	Yes
orf148	Yes	Yes	Yes
orf35	Yes	Yes	No
orf46	Yes	Yes	No
orf55	Yes	Yes	No
orf58	Yes	Yes	No
orf65	Yes	Yes	No
orf71	Yes	Yes	No
orf72	Yes	Yes	No
orf83	Yes	Yes	No
p0020	Yes	Yes	Yes
p0021	Yes	Yes	Yes
pina	Yes	No	Yes
pnk	Yes	No	No
psia	Yes	Yes	Yes
psib	Yes	Yes	Yes
quec	Yes	No	No
qued	Yes	No	No
quee	Yes	No	No
racc	Yes	Yes	Yes
rad	Yes	Yes	Yes
ral	Yes	Yes	Yes
rexb	Yes	Yes	No
riia	Yes	No	No
riib	Yes	No	No
rna_ligase	Yes	No	No
sam_lyase	Yes	Yes	Yes (HOS17_gp01)
stp	Yes	Yes	Yes
surt	Yes	No	No
svarog	Yes	No	No
t5_orf015	Yes	No	No
t7_pk	Yes	No	No
tad1	Yes	Yes	Yes
tad2	Yes	Yes	Yes
tad3	Yes	No	No
tad4	Yes	No	No
tad5	Yes	No	No
tad6	Yes	No	No
tad7	Yes	No	No
tad8	Yes	No	No
tifa	Yes	Yes	Yes
tlaloc	Yes	Yes	No
u56	Yes	Yes	Yes
ugi	Yes	Yes	Yes
ulx	Yes	Yes	Yes
vcrx089	Yes	Yes	Yes
vcrx090	Yes	Yes	Yes
vcrx091	Yes	Yes	Yes
vcrx092	Yes	Yes	Yes
vcrx093	Yes	Yes	Yes
vs_4	Yes	No	Yes
sieA	No, superinection exclusion system, not an anti-defence	No	Yes
mpar	No (MpaR is a prophage-encoded metalloprotease that acts as an anti-repressor, coordinating the induction of cohabiting prophages by cleaving their CI-like repressors in response to stress, thereby promoting bacterial adaptation and virulence)	No	Yes
aris	Yes	No	Yes
adg_17	Yes	No	Yes
sifv2_gp15	Yes	No	No
dmt	No, similar to dam, but encodes another domain	No	Yes
mga47	Yes	No	Yes
sequestin	Yes	No	No
lockina	Yes	No	No
acb5a	Yes	No	No
nip	Yes	No	No
bdi1	Yes	No	No
bdi2	Yes	No	No
zadi_1	Yes	No	No
dadiii	Yes	No	No
tadiii_1	Yes	No	No
sam_amp_lyase	Yes	No	No
gp1_2	Yes	No	No
